# Inferring a spatial code of cell-cell interactions across a whole animal body

**DOI:** 10.1101/2020.11.22.392217

**Authors:** Erick Armingol, Abbas Ghaddar, Chintan J. Joshi, Hratch Baghdassarian, Isaac Shamie, Jason Chan, Hsuan-Lin Her, Eyleen J. O’Rourke, Nathan E. Lewis

## Abstract

Cell-cell interactions shape cellular function and ultimately organismal phenotype. However, the code embedded in the molecular interactions driving and sustaining the spatial organization of cells remains to be elucidated. Here we present a computational framework to infer the spatial code underlying cell-cell interactions from the transcriptomes of the cell types across the whole body of a multicellular organism. As core of this framework, we introduce our tool *cell2cell*, which uses the coexpression of ligand-receptor pairs to compute the potential for intercellular interactions, and we test it across the *Caenorhabditis elegans*’ body. Leveraging a 3D atlas of *C. elegans*’ cells, we also implement a genetic algorithm to identify the ligand-receptor pairs most informative of the spatial organization of cells. Validating the spatial code extracted with this strategy, the resulting intercellular distances are negatively correlated with the inferred cell-cell interactions. Furthermore, for selected cell-cell and ligand-receptor pairs, we experimentally confirm the communicatory behavior inferred with *cell2cell* and the genetic algorithm. Thus, our framework helps identify a code that predicts the spatial organization of cells across a whole-animal body.
