## Supplementary material for "Inferring a spatial code of cell-cell interactions across a whole animal body": table S3

### Sheet: Celegans-GA-Selected-LR-pairs
Ligand_WB	Receptor_WB	Ligand_symbol	Receptor_symbol	score	index	LR Function	L Function	R Function	Ligand_desc	Receptor_desc
WBGene00000903	WBGene00004860	daf-7	sma-6	1	1	TGF-B signaling	GDF11	BMPRIB	Is an ortholog of human GDF11 (growth differentiation factor 11) and MSTN (myostatin). Is predicted to have cytokine activity and transforming growth factor beta receptor binding activity. Is involved in several processes, including cellular response to cGMP; regulation of gene expression; and response to bacterium. Localizes to extracellular space. Is expressed in coelomocyte; head neurons; phar…	Is an ortholog of human BMPR1A (bone morphogenetic protein receptor type 1A) and BMPR1B (bone morphogenetic protein receptor type 1B). Exhibits BMP binding activity. Is involved in several processes, including defense response to other organism; nematode male tail tip morphogenesis; and positive regulation of macromolecule metabolic process. Is expressed in ASI; hypodermis; intestinal cell; phary…
WBGene00002881	WBGene00006894	let-756	ver-1	1	7	Canonical RTK-Ras-ERK signaling	FGF	fms-related tyrosine kinase 1	Is an ortholog of human FGF16 (fibroblast growth factor 16) and FGF20 (fibroblast growth factor 20). Exhibits growth factor activity; protein kinase binding activity; and transcription factor binding activity. Is involved in fibroblast growth factor receptor signaling pathway; nematode larval development; and regulation of cell projection organization. Localizes to cytoplasm; extracellular space;…	Is an ortholog of human FLT1 (fms related receptor tyrosine kinase 1). Is predicted to have transmembrane receptor protein tyrosine kinase activity. Is involved in nematode male tail tip morphogenesis. Is expressed in intestinal muscle; intestine; and neuronal sheath cell. Human ortholog(s) of this gene are implicated in several diseases, including bone development disease (multiple); gastrointes…
WBGene00000527	WBGene00001687	cle-1	gpn-1	1	13	Cell adhesion	Collagen	Glypican (co-receptor) Frizzled homolog	Is an ortholog of human COL15A1 (collagen type XV alpha 1 chain) and COL18A1 (collagen type XVIII alpha 1 chain). Is involved in several processes, including cholinergic synaptic transmission; generation of neurons; and inductive cell migration. Localizes to basement membrane and cell junction. Is expressed in several structures, including basal lamina; head mesodermal cell; neurons; smooth muscl…	Is an ortholog of human GPC1 (glypican 1) and GPC6 (glypican 6). Is involved in several processes, including epidermis morphogenesis; nematode larval development; and neuron migration. Is expressed in neuroblasts and ventral cord neurons. Human ortholog(s) of this gene are implicated in Simpson-Golabi-Behmel syndrome type 1; nephroblastoma; and omodysplasia.
WBGene00002280	WBGene00003930	let-2	pat-3	1	26	Cell adhesion	Collagen	Integrin	Is an ortholog of human COL4A5 (collagen type IV alpha 5 chain) and COL4A6 (collagen type IV alpha 6 chain). Exhibits extracellular matrix structural constituent conferring tensile strength. Is involved in several processes, including embryo development; gonad morphogenesis; and regulation of distal tip cell migration. Localizes to collagen type IV trimer. Is expressed in several structures, incl…	Is an ortholog of human ITGB1 (integrin subunit beta 1). Is predicted to have integrin binding activity. Is involved in several processes, including mitochondrion organization; muscle cell cellular homeostasis; and positive regulation of cellular component organization. Localizes to several cellular components, including contractile fiber; focal adhesion; and lateral plasma membrane. Is expressed…
WBGene00005648	WBGene00008779	srp-7	F14B4.1	1	28	Wnt signaling	Serpin family (Blocks wnt signaling)	Wnt-Receptor	Is an ortholog of human SERPINB11 (serpin family B member 11 (gene/pseudogene)). Is predicted to have serine-type endopeptidase inhibitor activity. Is involved in IRE1-mediated unfolded protein response. Human ortholog(s) of this gene are implicated in several diseases, including alpha 1-antitrypsin deficiency; alpha-2-plasmin inhibitor deficiency; and osteogenesis imperfecta (multiple).	Is predicted to have Wnt-activated receptor activity and Wnt-protein binding activity. Human ortholog(s) of this gene are implicated in familial hypercholesterolemia.
WBGene00002005	WBGene00008779	hsp-1	F14B4.1	1	34	Stress response	Heat shock Protein	Wnt-Receptor	Is an ortholog of human HSPA1B (heat shock protein family A (Hsp70) member 1B) and HSPA8 (heat shock protein family A (Hsp70) member 8). Exhibits ATPase activity. Is involved in determination of adult lifespan; response to heat; and retrograde transport, endosome to Golgi. Localizes to cytosol and nucleus. Is expressed in germ line and intestine.	Is predicted to have Wnt-activated receptor activity and Wnt-protein binding activity. Human ortholog(s) of this gene are implicated in familial hypercholesterolemia.
WBGene00000674	WBGene00016104	col-99	ddr-1	1	35	Cell adhesion	Collagen	Discoidin domain receptor	Is an ortholog of human COL13A1 (collagen type XIII alpha 1 chain). Is predicted to have extracellular matrix structural constituent. Is involved in axon guidance. Localizes to several cellular components, including extracellular space; neuromuscular junction; and spanning component of plasma membrane. Is expressed in anal depressor muscle; body wall musculature; hypodermis; neurons; and retroves…	Is an ortholog of human DDR1 (discoidin domain receptor tyrosine kinase 1) and DDR2 (discoidin domain receptor tyrosine kinase 2). Is predicted to have collagen binding activity and protein tyrosine kinase collagen receptor activity. Is involved in motor neuron axon guidance and positive regulation of axon regeneration. Is expressed in hypodermis; intestinal muscle; nervous system; and pharynx.
WBGene00006746	WBGene00007764	unc-6	C27B7.7	1	44	Cell migration	Netrin (dorsal-ventral)	Ig domain - Receptor	Is an ortholog of human NTN1 (netrin 1). Is predicted to have signaling receptor binding activity. Is involved in several processes, including establishment or maintenance of actin cytoskeleton polarity; generation of neurons; and nematode male tail tip morphogenesis. Localizes to axon; basement membrane; and cytoplasm. Is expressed in several structures, including P1; VA12; accessory cell; inter…	Is an ortholog of human DSCAM (DS cell adhesion molecule) and DSCAML1 (DS cell adhesion molecule like 1). Human ortholog(s) of this gene are implicated in several diseases, including Compton-North congenital myopathy; MASA syndrome; and holoprosencephaly 11. Is predicted to encode a protein with the following domains: Fibronectin type III domain; Fibronectin type III; Immunoglobulin-like fold; Fi…
WBGene00003738	WBGene00004215	nid-1	ptp-3	1	46	Cell adhesion	Nidogen	LAR-RPTP	Is an ortholog of human NID1 (nidogen 1) and NID2 (nidogen 2). Exhibits extracellular matrix structural constituent. Is involved in several processes, including cholinergic synaptic transmission; nervous system development; and protein localization to synapse. Localizes to basal part of cell and basement membrane. Is expressed in several structures, including enteric muscle; gonad; labial sensill…	Is an ortholog of human PTPRD (protein tyrosine phosphatase receptor type D) and PTPRF (protein tyrosine phosphatase receptor type F). Is predicted to have transmembrane receptor protein tyrosine phosphatase activity. Is involved in several processes, including embryonic morphogenesis; nervous system development; and neuroblast migration. Localizes to adherens junction and synapse. Is expressed i…
WBGene00001700	WBGene00004208	grd-11	ptc-1	1	50	Hedgehog signaling	DHH	PTCH1	Is an ortholog of human DHH (desert hedgehog signaling molecule); IHH (Indian hedgehog signaling molecule); and SHH (sonic hedgehog signaling molecule). Human ortholog(s) of this gene are implicated in several diseases, including 46 XY gonadal dysgenesis; bone development disease (multiple); and holoprosencephaly 3. Is predicted to encode a protein with the following domains: Hint module; Ground-…	Is an ortholog of human PTCH1 (patched 1) and PTCH2 (patched 2). Is predicted to have hedgehog family protein binding activity; hedgehog receptor activity; and smoothened binding activity. Is involved in molting cycle. Localizes to integral component of plasma membrane. Is used to study Parkinson's disease.
WBGene00001328	WBGene00003930	epi-1	pat-3	1	54	Cell adhesion	Laminin	Integrin	Is an ortholog of human LAMA5 (laminin subunit alpha 5). Is predicted to have extracellular matrix structural constituent. Is involved in several processes, including basement membrane organization; generation of neurons; and positive regulation of endopeptidase activity. Localizes to basement membrane. Is expressed in several structures, including anal depressor muscle; basal lamina; body wall m…	Is an ortholog of human ITGB1 (integrin subunit beta 1). Is predicted to have integrin binding activity. Is involved in several processes, including mitochondrion organization; muscle cell cellular homeostasis; and positive regulation of cellular component organization. Localizes to several cellular components, including contractile fiber; focal adhesion; and lateral plasma membrane. Is expressed…
WBGene00000857	WBGene00003006	cwn-1	lin-17	1	57	Wnt signaling	Wnt	Frizzled	Is an ortholog of human WNT4 (Wnt family member 4). Exhibits receptor tyrosine kinase binding activity. Is involved in several processes, including generation of neurons; neuroblast migration; and regulation of vulval development. Is expressed in several structures, including CAN; hypodermal cell; intestine; muscle cell; and somatic nervous system. Human ortholog(s) of this gene are implicated in…	Is an ortholog of human FZD4 (frizzled class receptor 4). Exhibits receptor tyrosine kinase binding activity. Is involved in several processes, including asymmetric protein localization involved in cell fate determination; axis specification; and generation of neurons. Localizes to neuron projection membrane. Is expressed in several structures, including P3.p male; P4.p male; PQR; epithelial cell…
WBGene00000857	WBGene00003238	cwn-1	mig-1	1	60	Wnt signaling	Wnt	Frizzled	Is an ortholog of human WNT4 (Wnt family member 4). Exhibits receptor tyrosine kinase binding activity. Is involved in several processes, including generation of neurons; neuroblast migration; and regulation of vulval development. Is expressed in several structures, including CAN; hypodermal cell; intestine; muscle cell; and somatic nervous system. Human ortholog(s) of this gene are implicated in…	Is predicted to have Wnt-activated receptor activity and Wnt-protein binding activity. Is involved in generation of neurons; mitochondrial unfolded protein response; and neuroblast migration. Is expressed in anal depressor muscle; head muscle; and neurons. Human ortholog(s) of this gene are implicated in nonsyndromic congenital nail disorder 10 and omodysplasia.
WBGene00006750	WBGene00006765	unc-10	unc-29	1	62	Neuronal communication	Organization of presynaptic sites	Cholinergic Receptor	Is an ortholog of human RIMS1 (regulating synaptic membrane exocytosis 1). Exhibits Rab GTPase binding activity and protein C-terminus binding activity. Is involved in several processes, including chemical synaptic transmission; defecation; and positive regulation of cholinergic synaptic transmission. Localizes to axon and presynaptic active zone. Is expressed in dorsal nerve cord; nerve ring; an…	Is an ortholog of several human genes including CHRNB2 (cholinergic receptor nicotinic beta 2 subunit); CHRNB3 (cholinergic receptor nicotinic beta 3 subunit); and CHRNB4 (cholinergic receptor nicotinic beta 4 subunit). Exhibits acetylcholine-gated cation-selective channel activity. Is involved in several processes, including neuromuscular synaptic transmission; positive regulation of acetylcholi…
WBGene00003111	WBGene00004048	mab-20	plx-2	1	86	Cell migration	Semaphorin (axon guidance)	Plexin (semaphorin receptor)	Is an ortholog of human SEMA4D (semaphorin 4D). Exhibits semaphorin receptor binding activity. Is involved in several processes, including embryonic morphogenesis; generation of neurons; and male anatomical structure morphogenesis. Localizes to cell surface. Is expressed in several structures, including linker cell; ray neurons; ray precursor cell; somatic nervous system; and vulval cell. Human o…	Is an ortholog of human PLXNC1 (plexin C1) and PLXND1 (plexin D1). Exhibits semaphorin receptor activity. Is involved in several processes, including generation of neurons; nematode larval development; and nematode male tail tip morphogenesis. Localizes to cell leading edge and cell surface. Is expressed in several structures, including P3/4L; P9/10L; P9/10R; neuroblasts; and ray structural cell.
WBGene00003029	WBGene00000289	lin-44	cam-1	1	95	Wnt signaling	Wnt	Wnt-Receptor (Antagonistic activity)	Is an ortholog of human WNT10A (Wnt family member 10A) and WNT10B (Wnt family member 10B). Is predicted to have frizzled binding activity and receptor ligand activity. Is involved in several processes, including generation of neurons; nematode male tail tip morphogenesis; and neuroblast migration. Is expressed in several structures, including P6.pa; P6.pp; anchor cell; rectal epithelial cell; and…	Is an ortholog of human ROR1 (receptor tyrosine kinase like orphan receptor 1) and ROR2 (receptor tyrosine kinase like orphan receptor 2). Exhibits Wnt-protein binding activity; frizzled binding activity; and transmembrane receptor protein tyrosine kinase activity. Is involved in generation of neurons; neuroblast migration; and peptidyl-tyrosine phosphorylation. Localizes to several cellular comp…
WBGene00003395	WBGene00003007	mom-2	lin-18	1	101	Wnt signaling	Wnt	Ryk/Derailed	Exhibits receptor tyrosine kinase binding activity. Is involved in several processes, including asymmetric protein localization involved in cell fate determination; embryonic morphogenesis; and generation of neurons. Is expressed in several structures, including HSN; Z2; Z3; anchor cell; and epithelial cell. Human ortholog(s) of this gene are implicated in several diseases, including Mullerian ap…	Is an ortholog of human RYK (receptor like tyrosine kinase). Is predicted to have ATP binding activity and protein kinase activity. Is involved in several processes, including asymmetric protein localization involved in cell fate determination; axis specification; and positive regulation of neurogenesis. Localizes to cytoplasm; nucleus; and plasma membrane. Is expressed in body wall musculature; …
WBGene00006324	WBGene00001609	sup-17	glp-1	1	106	Notch signaling	ADAM (facilitates lin-12 signaling)	Notch	Is an ortholog of human ADAM10 (ADAM metallopeptidase domain 10). Is predicted to have metalloendopeptidase activity. Is involved in several processes, including nematode male tail tip morphogenesis; positive regulation of transforming growth factor beta receptor signaling pathway; and vulval development. Localizes to cytoplasmic vesicle membrane and plasma membrane. Is expressed in M lineage cel…	Is an ortholog of human NOTCH1 (notch receptor 1); NOTCH2 (notch receptor 2); and NOTCH3 (notch receptor 3). Exhibits RNA polymerase II transcription factor binding activity and transcription coactivator activity. Is involved in several processes, including maintenance of dauer; pharyngeal muscle development; and positive regulation of cell population proliferation. Localizes to several cellular …
WBGene00003029	WBGene00000478	lin-44	cfz-2	1	112	Wnt signaling	Wnt	Frizzled	Is an ortholog of human WNT10A (Wnt family member 10A) and WNT10B (Wnt family member 10B). Is predicted to have frizzled binding activity and receptor ligand activity. Is involved in several processes, including generation of neurons; nematode male tail tip morphogenesis; and neuroblast migration. Is expressed in several structures, including P6.pa; P6.pp; anchor cell; rectal epithelial cell; and…	Is an ortholog of human FZD5 (frizzled class receptor 5). Is predicted to have Wnt-activated receptor activity and Wnt-protein binding activity. Is involved in generation of neurons and neuroblast migration. Is expressed in intestine; nervous system; and pharynx. Human ortholog(s) of this gene are implicated in omodysplasia.
WBGene00016354	WBGene00006942	rig-6	wrk-1	1	118	Cell migration	Contactin (IgCAM)	Ephrin co-receptor (IgCAM)	Is an ortholog of human CNTN4 (contactin 4) and CNTN6 (contactin 6). Is predicted to have cell-cell adhesion mediator activity. Is involved in several processes, including cell morphogenesis; negative regulation of defecation rhythm; and positive regulation of cellular component movement. Localizes to axon; neuronal cell body; and synapse. Is expressed in several structures, including excretory c…	Is predicted to have axon guidance receptor activity. Is expressed in several structures, including SMDVL; body ganglion; head neurons; hermaphrodite distal tip cell; and interfacial epithelial cell. Human ortholog(s) of this gene are implicated in ovarian cancer.
WBGene00002280	WBGene00002081	let-2	ina-1	1	126	Cell adhesion	Collagen	Integrin	Is an ortholog of human COL4A5 (collagen type IV alpha 5 chain) and COL4A6 (collagen type IV alpha 6 chain). Exhibits extracellular matrix structural constituent conferring tensile strength. Is involved in several processes, including embryo development; gonad morphogenesis; and regulation of distal tip cell migration. Localizes to collagen type IV trimer. Is expressed in several structures, incl…	Is an ortholog of human ITGA3 (integrin subunit alpha 3); ITGA6 (integrin subunit alpha 6); and ITGA7 (integrin subunit alpha 7). Exhibits transmembrane signaling receptor activity. Is involved in several processes, including cell-cell adhesion mediated by integrin; generation of neurons; and nematode male tail tip morphogenesis. Localizes to integrin complex and phagocytic cup. Is expressed in s…
WBGene00004890	WBGene00004048	smp-2	plx-2	1	135	Cell migration	Semaphorin	Plexin (semaphorin receptor)	Is an ortholog of several human genes including SEMA6A (semaphorin 6A); SEMA6C (semaphorin 6C); and SEMA7A (semaphorin 7A (John Milton Hagen blood group)). Is predicted to have chemorepellent activity and semaphorin receptor binding activity. Is involved in nematode male tail mating organ morphogenesis. Is expressed in several structures, including hook; inner labial neurons; pharyngeal cell; ray…	Is an ortholog of human PLXNC1 (plexin C1) and PLXND1 (plexin D1). Exhibits semaphorin receptor activity. Is involved in several processes, including generation of neurons; nematode larval development; and nematode male tail tip morphogenesis. Localizes to cell leading edge and cell surface. Is expressed in several structures, including P3/4L; P9/10L; P9/10R; neuroblasts; and ray structural cell.
WBGene00004264	WBGene00004210	qua-1	ptc-3	1	148	Hedgehog signaling	IHH	PTCH2	Is an ortholog of human DHH (desert hedgehog signaling molecule); IHH (Indian hedgehog signaling molecule); and SHH (sonic hedgehog signaling molecule). Is involved in molting cycle and nematode larval development. Localizes to collagen and cuticulin-based cuticle extracellular matrix. Is expressed in several structures, including P1; P12; P2; excretory system; and hypodermal cell. Human ortholog…	Is an ortholog of human PTCH1 (patched 1) and PTCH2 (patched 2). Is predicted to have hedgehog family protein binding activity; hedgehog receptor activity; and smoothened binding activity. Is involved in molting cycle. Localizes to apical plasma membrane and cytoplasmic vesicle. Is expressed in several structures, including CEP; cloaca; egg-laying apparatus; excretory duct; and preanal ganglion.
WBGene00004890	WBGene00004047	smp-2	plx-1	1	155	Cell migration	Semaphorin	Plexin (semaphorin receptor)	Is an ortholog of several human genes including SEMA6A (semaphorin 6A); SEMA6C (semaphorin 6C); and SEMA7A (semaphorin 7A (John Milton Hagen blood group)). Is predicted to have chemorepellent activity and semaphorin receptor binding activity. Is involved in nematode male tail mating organ morphogenesis. Is expressed in several structures, including hook; inner labial neurons; pharyngeal cell; ray…	Is an ortholog of human PLXNA2 (plexin A2); PLXNA3 (plexin A3); and PLXNA4 (plexin A4). Exhibits semaphorin receptor activity. Is involved in epidermis development; male anatomical structure morphogenesis; and regulation of cellular component movement. Localizes to integral component of membrane and ruffle. Colocalizes with actin filament. Is expressed in several structures, including DA9; epithe…
WBGene00004889	WBGene00004047	smp-1	plx-1	1	156	Cell migration	Semaphorin	Plexin (semaphorin receptor)	Is an ortholog of human SEMA6A (semaphorin 6A). Exhibits semaphorin receptor binding activity. Is involved in nematode male tail mating organ morphogenesis. Is expressed in several structures, including hermaphrodite distal tip cell; non-striated muscle; ray; somatic nervous system; and vulval cell. Human ortholog(s) of this gene are implicated in CHARGE syndrome; hypogonadotropic hypogonadism (m…	Is an ortholog of human PLXNA2 (plexin A2); PLXNA3 (plexin A3); and PLXNA4 (plexin A4). Exhibits semaphorin receptor activity. Is involved in epidermis development; male anatomical structure morphogenesis; and regulation of cellular component movement. Localizes to integral component of membrane and ruffle. Colocalizes with actin filament. Is expressed in several structures, including DA9; epithe…
WBGene00003029	WBGene00003006	lin-44	lin-17	1	158	Wnt signaling	Wnt	Frizzled	Is an ortholog of human WNT10A (Wnt family member 10A) and WNT10B (Wnt family member 10B). Is predicted to have frizzled binding activity and receptor ligand activity. Is involved in several processes, including generation of neurons; nematode male tail tip morphogenesis; and neuroblast migration. Is expressed in several structures, including P6.pa; P6.pp; anchor cell; rectal epithelial cell; and…	Is an ortholog of human FZD4 (frizzled class receptor 4). Exhibits receptor tyrosine kinase binding activity. Is involved in several processes, including asymmetric protein localization involved in cell fate determination; axis specification; and generation of neurons. Localizes to neuron projection membrane. Is expressed in several structures, including P3.p male; P4.p male; PQR; epithelial cell…
WBGene00006951	WBGene00004208	wrt-5	ptc-1	1	168	Hedgehog signaling	DHH	PTCH1	Is predicted to have signaling receptor binding activity. Is expressed in several structures, including excretory system; hermaphrodite gonad; pharyngeal-intestinal valve; phasmid socket cell; and rectal valve cell. Human ortholog(s) of this gene are implicated in several diseases, including 46 XY gonadal dysgenesis; bone development disease (multiple); and holoprosencephaly 3.	Is an ortholog of human PTCH1 (patched 1) and PTCH2 (patched 2). Is predicted to have hedgehog family protein binding activity; hedgehog receptor activity; and smoothened binding activity. Is involved in molting cycle. Localizes to integral component of plasma membrane. Is used to study Parkinson's disease.
WBGene00002108	WBGene00000898	ins-25	daf-2	1	194	Insulin signaling	ILP	IGFR	Is predicted to have hormone activity. Is expressed in motor neurons; nerve ring neurons; and tail neurons.	Is an ortholog of human IGF1R (insulin like growth factor 1 receptor); INSR (insulin receptor); and INSRR (insulin receptor related receptor). Exhibits PTB domain binding activity; SH2 domain binding activity; and protein kinase binding activity. Is involved in several processes, including dauer exit; regulation of cellular catabolic process; and regulation of gene expression. Localizes to severa…
WBGene00002246	WBGene00001609	lag-2	glp-1	1	208	Notch signaling	DLL	Notch	Exhibits Notch binding activity. Is involved in several processes, including maintenance of dauer; positive regulation of stem cell proliferation; and regulation of vulval development. Localizes to cell projection membrane; integral component of plasma membrane; and neuronal cell body membrane. Is expressed in several structures, including distal tip cell; germ line; hypodermal cell; neurons; and…	Is an ortholog of human NOTCH1 (notch receptor 1); NOTCH2 (notch receptor 2); and NOTCH3 (notch receptor 3). Exhibits RNA polymerase II transcription factor binding activity and transcription coactivator activity. Is involved in several processes, including maintenance of dauer; pharyngeal muscle development; and positive regulation of cell population proliferation. Localizes to several cellular …
WBGene00000185	WBGene00003001	arg-1	lin-12	1	210	Notch signaling	DLL	Notch	Is expressed in head; head mesodermal cell; non-striated muscle; somatic gonad precursor; and tail. Is predicted to encode a protein with the following domains: Delta serrate ligand; EGF-like domain; and Delta/Serrate/lag-2 (DSL) protein.	Is an ortholog of human NOTCH4 (notch receptor 4). Exhibits RNA polymerase II transcription factor binding activity. Is involved in several processes, including nematode larval development; oviposition; and positive regulation of mesodermal cell fate specification. Localizes to RNA polymerase II transcription factor complex and apical plasma membrane. Is expressed in several structures, including…
WBGene00006852	WBGene00006745	unc-129	unc-5	1	226	Cell migration	BMP non-canonical	Immunoglobulin	Is an ortholog of human BMP3 (bone morphogenetic protein 3) and GDF10 (growth differentiation factor 10). Exhibits signaling receptor binding activity. Is involved in several processes, including backward locomotion; cell morphogenesis; and inductive cell migration. Is expressed in several structures, including CAN; PDE socket cell; body wall musculature; cholinergic neurons; and terminal bulb.	Is an ortholog of human UNC5A (unc-5 netrin receptor A); UNC5B (unc-5 netrin receptor B); and UNC5C (unc-5 netrin receptor C). Exhibits netrin receptor activity and protein tyrosine kinase binding activity. Is involved in several processes, including establishment or maintenance of actin cytoskeleton polarity; generation of neurons; and nematode male tail tip morphogenesis. Localizes to axonal gr…
WBGene00000936	WBGene00020649	dbl-1	sma-10	1	227	TGF-B signaling	BMP5	TGF-B-R	Is an ortholog of human BMP10 (bone morphogenetic protein 10). Is predicted to have BMP receptor binding activity; cytokine activity; and protein serine/threonine kinase activator activity. Is involved in several processes, including defense response to other organism; nematode male tail tip morphogenesis; and positive regulation of macromolecule biosynthetic process. Is expressed in body wall mu…	Is an ortholog of human LRIG1 (leucine rich repeats and immunoglobulin like domains 1); LRIG2 (leucine rich repeats and immunoglobulin like domains 2); and LRIG3 (leucine rich repeats and immunoglobulin like domains 3). Exhibits type I transforming growth factor beta receptor binding activity and type II transforming growth factor beta receptor binding activity. Is involved in several processes, …
WBGene00000936	WBGene00003056	dbl-1	lon-2	1	229	TGF-B signaling	BMP5	TGF-B-R	Is an ortholog of human BMP10 (bone morphogenetic protein 10). Is predicted to have BMP receptor binding activity; cytokine activity; and protein serine/threonine kinase activator activity. Is involved in several processes, including defense response to other organism; nematode male tail tip morphogenesis; and positive regulation of macromolecule biosynthetic process. Is expressed in body wall mu…	Exhibits growth factor binding activity. Is involved in several processes, including negative regulation of transforming growth factor beta receptor signaling pathway; regulation of mesodermal cell fate specification; and transforming growth factor beta receptor signaling pathway involved in regulation of growth. Localizes to cell surface. Is expressed in hypodermis and intestine.
WBGene00019407	WBGene00011345	K05F1.5	dma-1	1	230	Cell migration	LECT2	Neuronal tran-mb R	Is an ortholog of human LECT2 (leukocyte cell derived chemotaxin 2). Is involved in innervation; regulation of dendrite extension; and regulation of dendrite morphogenesis. Localizes to several cellular components, including cell surface; perikaryon; and sensory dendrite. Is expressed in body wall musculature; coelomocyte; head neurons; and ventral cord neurons.	Exhibits protease binding activity. Is involved in generation of neurons. Localizes to dendrite membrane. Is expressed in head neurons; mechanosensory neurons; somatic nervous system; and vulva. Human ortholog(s) of this gene are implicated in cornea plana.
WBGene00003774	WBGene00011345	mnr-1	dma-1	1	232	Cell migration	GRIN1	Neuronal tran-mb R	Is an ortholog of human GRIN1 (glutamate ionotropic receptor NMDA type subunit 1). Is predicted to contribute to NMDA glutamate receptor activity. Is involved in locomotory behavior and regulation of forward locomotion. Localizes to integral component of plasma membrane; neuron projection; and synapse. Is expressed in gonadal sheath cell and oocyte. Human ortholog(s) of this gene are implicated i…	Exhibits protease binding activity. Is involved in generation of neurons. Localizes to dendrite membrane. Is expressed in head neurons; mechanosensory neurons; somatic nervous system; and vulva. Human ortholog(s) of this gene are implicated in cornea plana.
WBGene00003169	WBGene00003168	mec-5	mec-4	1	237	Mechanosensory mechanism	ECM protein	DEG/ENaC channel (receptor of ECM mec proteins)	Is predicted to have extracellular matrix structural constituent. Is involved in several processes, including detection of mechanical stimulus involved in sensory perception of touch; positive regulation of detection of mechanical stimulus involved in sensory perception of touch; and positive regulation of mechanosensory behavior. Localizes to extracellular matrix. Is expressed in head; hypodermi…	Is an ortholog of human SCNN1B (sodium channel epithelial 1 subunit beta) and SCNN1G (sodium channel epithelial 1 subunit gamma). Exhibits ligand-gated sodium channel activity. Is involved in several processes, including detection of mechanical stimulus involved in sensory perception of touch; negative regulation of turning behavior involved in mating; and positive regulation of detection of mech…
WBGene00003169	WBGene00003174	mec-5	mec-10	1	240	Mechanosensory mechanism	ECM protein	DEG/ENaC channel (receptor of ECM mec proteins)	Is predicted to have extracellular matrix structural constituent. Is involved in several processes, including detection of mechanical stimulus involved in sensory perception of touch; positive regulation of detection of mechanical stimulus involved in sensory perception of touch; and positive regulation of mechanosensory behavior. Localizes to extracellular matrix. Is expressed in head; hypodermi…	Is an ortholog of human SCNN1A (sodium channel epithelial 1 subunit alpha); SCNN1B (sodium channel epithelial 1 subunit beta); and SCNN1G (sodium channel epithelial 1 subunit gamma). Exhibits ligand-gated sodium channel activity. Is involved in several processes, including detection of mechanical stimulus involved in sensory perception of touch; positive regulation of detection of mechanical stim…
