## Supplementary material for "Inferring a spatial code of cell-cell interactions across a whole animal body": table S4

### Sheet: Celegans-GA-Selected-LR-pairs
Ligand	Receptor	Roles reported in literature	PMID(s)
daf-7	sma-6	SMA-6 is expressed by pharynx, intestine and hypodermis and is involved in body size regulation.	12397107
		DAF-7 is expressed by ciliated neurons and can control autophagy in hypodermis, intestine and muscle.	31658998
		The ligand DBL-1 binds to the receptor SMA-6/DAF-4.	https://www.biorxiv.org/content/10.1101/2020.09.15.297556v1.full.pdf
let-756	ver-1	let-756 is a type of FGF in C. elegans that is important for worm development. It's expression peak is in L2 and L3 stages.	10597282
		ver-1 is involved in amphid glia remodeling during entry into dauer stage by promoting the fusion of sheath amphid cells which encloses AWC neuron sensory endings.	21350017
cle-1	gpn-1	Collagen XVIII homologue (cle-1) is expressed predominantly in neurons. cle-1 NC1/ES domain regulates cell and axon migrations in C. elegans	11257122
		GPN-1/glypican has a role in ectopic neurite formation	26645816
let-2	pat-3	The collagen let-2 is important for organogenesis and tissue growth. Collagen and Laminin are important as polarity cues.	29440357, 22535412
		PAT-3/β-integrin is a candidate laminin receptor. PAT-3 localizes to the basal surface at about the same time as laminin, and that laminin function is required for PAT-3 localization	22535412
col-99	ddr-1	col-99 shows prominent expression in the head, especially during L1-L2 larvae stages of development.	26667623
		col-99 acts genetically with the discoidin domain receptors ddr-1 and ddr-2 to guide longitudinally extending axons.	29550247
nid-1	ptp-3	NID-1 is involved in embryonic morphogenesis, participaring in muscle cells and pharyngeal, intestinal, and gonad primordia.	11071916
		PTP-3 isoforms are expressed in several tissues in early embryogenesis, and later participates in neuronal processes and is localized in epithelial adherens junctions. Involved in morphogenesis.	11959824
grd-11	ptc-1	grd-11 is a groundhog from the Hedgehod famlily.	17076889
		ptc-1 is an essential gene involved in germ line cytokinesis. It is a Patched member, associated with Hedgehog signaling.	21215260
epi-1	pat-3	epi-1 is a laminin and laminins are required to orient epithelial polarity in the C. elegans pharynx	22535412
		PAT-3/β-integrin is a candidate laminin receptor. PAT-3 localizes to the basal surface at about the same time as laminin, and that laminin function is required for PAT-3 localization	22535412
cwn-1	lin-17	CWN-1 is a Wnt signal that present an anteroposterior gradient (mostly expressed in the posterior half) and is involved in cell migration and morphogenesis. Can interact with Frizzled receptors (e.g. LIN-17 and MIG-1). Participates in neuronal migration and is mainly expressed in posterior body wall muscle cells.	21653614
		LIN-17 can antagonize MIG-1 signaling (Both Frizzled receptors). LIN-17 can regulate cell migration.	16516839
cwn-1	mig-1	CWN-1 is a Wnt signal that present an anteroposterior gradient (mostly expressed in the posterior half) and is involved in cell migration and morphogenesis. Can interact with Frizzled receptors (e.g. LIN-17 and MIG-1). Participates in neuronal migration and is mainly expressed in posterior body wall muscle cells.	21653614
		LIN-17 can antagonize MIG-1 signaling (Both Frizzled receptors). MIG-1 acts in the neurons and growth cones to promote their migrations.	16516839
unc-10	unc-29	UNC-10 contribute to the membrane localization of synaptic vesicles. UNC-10 participate in SNARE complexes.	16885217
		UNC-29 is a subunit of nicotinic receptors in C. elegans	26747395
		In higher organisms, there is SNARE-dependent trafficking of nicotinic receptors, involving their co-localization.	15689552
mab-20	plx-2	MAB-20 (semaphorin) binds the plexin PLX-2 (plexin) and can control axon guidance and epidermal morphogenesis.	17507686
lin-44	cam-1	LIN-44 is a Wnt produced by hypodermal cells exclusively in the tail during larval development.	16930586
		CAM-1 can act as a co-receptor of Wnts involved in patterning of the nervous systems.	19855022
mom-2	lin-18	LIN-18 encodes a member of the Ryk/Derailed family of tyrosine kinase-related receptors and its interaction with MOM-2 can regulate cell patterning.	15369677
lin-44	cfz-2	LIN-44 is a Wnt produced by hypodermal cells exclusively in the tail during larval development.	16930586
		CFZ-2 is a receptors of Wnts that participates in a complex network that regulates neuronal migrations.	18622031
rig-6	wrk-1	The contactin RIG-6 (subgroup of IgCAMs) mediates neuronal and non-neuronal cell migration in C. elegans. Expressed in rectal epithelium, body wall muscle, vulva muscle, spermetheka and excretory cell.	23123963, 19341471
		WRK-1 has been shown to be involved in axon navigation at the ventral midline. It also has a IgCAM domain. Expressed in Gut, distal tip cells, coelomocytes.	19341471
let-2	ina-1	The collagen let-2 is important for organogenesis and tissue growth.	29440357
		Integrin gene ina-1 is involved in cell migration.	17606640
qua-1	ptc-3	The hedgehog-related gene qua-1 is required for molting	16502424
		Tissue-specific promoter studies indicate that hypodermal expression of ptc-3 is required for normal development. Ptc-3 is part of the patched gene homologs, associated with Hedgehog signaling.	21215260
smp-2	plx-1	SMP-2 is involved in epidermal cell positioning and adhesion during morphogenesis.	11959817
		SMP-2 participates in same signaling pathway as PLX-1	15073148
smp-1	plx-1	SMP-1 and PLX-1 interacts and regulates epidermal morphogenesis.	11959816
lin-44	lin-17	LIN-44 is a Wnt produced by hypodermal cells exclusively in the tail during larval development.	16930586
		LIN-44 (Wnt ligand) and LIN-17 (Frizzled receptor) interaction can spatially regulate the patterning of synaptic connections.	17719547
wrt-5	ptc-1	The hedgehog-related gene wrt-5 is essential for hypodermal development.	16413526
		ptc-1 is an essential gene involved in germ line cytokinesis. It is a Patched member, associated with Hedgehog signaling.	21215260
ins-25	daf-2	ins-25 is predicted to enable hormone activity. Is expressed in motor neurons; nerve ring neurons; and tail neurons.	WormBase
		daf-2 participates in migration, fusion, and contraction of the hypodermal epithelium during embryogenesis.	32550500
lag-2	glp-1	The C. elegans lag-2 gene is required for several cell-cell interactions that rely on the receptors GLP-1 and LIN-12. lag-2 is expressed in somatic gonads / distal tip cells and participates in somatic DTC/germline interaction. GLP-1 is expressed in germline.	7607081
arg-1	lin-12	A transcriptional arg-1::gfp reporter is expressed in the head mesodermal cell, the vulval muscles, and the enteric muscles. ARG-1 is a homolog of Notch proteins..	17369030
		The lin-12 gene of Caenorhabditis elegans is thought to encode a receptor for intercellular signals that specify certain cell fates during development.	8293977
unc-129	unc-5	UNC-129 regulates UNC-5 signaling pathways. UNC-129 is a TGF-beta family ligand. UNC-129 facilitates long-range repulsive guidance of UNC-6 by enhancing the UNC-5 and UNC-40 signaling.	19169249
		unc-5 gene is required for guiding pioneering axons and migrating cells along the body wall in C. elegans.	1384987
dbl-1	sma-10	sma-10 expression in the hypodermis is important for body size by facilitating the DBL-1 binding to its receptor. Associated with morphogenesis.	20502686
dbl-1	lon-2	Glypican LON-2 can independently inhibit BMP signaling and regulate DBL-1-mediated body size development. LON-2 is expressed in the surface of intestinal cells. Anchored through a glycolipid glycosylphosphatidylinositol (GPI) anchor.	22922164
K05F1.5	dma-1	K05F1.5 is also known as lect-2. LECT-2/Chondromodulin II is diffusible cue that shapes the development of dendritic arbors. Expressed in body wall muscles, LECT-2 participates in neuronal processes and decorates hypodermal cells in a pattern similar to the cell adhesion molecule SAX-7/L1CAM. LECT-2 functions genetically downstream of the MNR-1/Menorin–SAX-7/L1CAM adhesion complex, and upstream o…	27451901
		DMA-1 (dendrite-morphogenesis-abnormal), is a transmembrane LRR protein that promotes dendrite branching and growth.	22138642
mnr-1	dma-1	MNR-1/menorin controls the development of dendrites of mechanosensory neurons in C. elegans. It is expressed in the skin.	24120132
		DMA-1 (dendrite-morphogenesis-abnormal), is a transmembrane LRR protein that promotes dendrite branching and growth.	22138642
mec-5	mec-4	mec-5 colocalizes with mec-4 and mec-10 and they are part of the mechanosensory system in touch neurons.	15572111
mec-5	mec-10	mec-5 colocalizes with mec-4 and mec-10 and they are part of the mechanosensory system in touch neurons.	15572111
