## Supplementary material for "Inferring a spatial code of cell-cell interactions across a whole animal body": table S5

### Sheet: Sheet1
Ligands	Receptors	Ligands_WB	Receptors_WB	Mammalian Relative	Pathway	Source
	dep-1		WBGene00009717	Dep1	Canonical RTK-Ras-ERK signaling	WormBook
egl-17	egl-15	WBGene00001185	WBGene00001184	FGF8;FGFR	Canonical RTK-Ras-ERK signaling	WormBook
lin-3	let-23	WBGene00002992	WBGene00002299	EGF;EGFR	Canonical RTK-Ras-ERK signaling	WormBook
let-756	egl-15	WBGene00002881	WBGene00001184	FGF9;FGFR	Canonical RTK-Ras-ERK signaling	WormBook
vab-2	vab-1	WBGene00006869	WBGene00006868	Ephrin;EphR	Eph receptor signaling	WormBook
efn-2	vab-1	WBGene00001163	WBGene00006868	Ephrin;EphR	Eph receptor signaling	WormBook
efn-3	vab-1	WBGene00001164	WBGene00006868	Ephrin;EphR	Eph receptor signaling	WormBook
efn-4	vab-1	WBGene00001165	WBGene00006868	Ephrin;EphR	Eph receptor signaling	WormBook
vpr-1	vab-1	WBGene00018008	WBGene00006868	MSP/VAP class;EphR	Eph receptor signaling	WormBook
vab-2	wrk-1	WBGene00006869	WBGene00006942	Ephrin;Co-receptor	Eph receptor signaling	WormBook
	sra-13		WBGene00005039	GPCR	Gproteins	WormBook
qua-1		WBGene00004264		Shh, Ihh, Dhh	Hh (Hedgehog) signalling	WormBook
wrt-1		WBGene00006947		Shh, Ihh, Dhh	Hh (Hedgehog) signalling	WormBook
wrt-10		WBGene00006956		Shh, Ihh, Dhh	Hh (Hedgehog) signalling	WormBook
grd-1		WBGene00001690		Shh, Ihh, Dhh	Hh (Hedgehog) signalling	WormBook
grd-17		WBGene00001706		Shh, Ihh, Dhh	Hh (Hedgehog) signalling	WormBook
grl-1		WBGene00001710		Shh, Ihh, Dhh	Hh (Hedgehog) signalling	WormBook
grl-32		WBGene00044279		Shh, Ihh, Dhh	Hh (Hedgehog) signalling	WormBook
hog-1		WBGene00001984		Shh, Ihh, Dhh	Hh (Hedgehog) signalling	WormBook
che-14		WBGene00000493		Shh, Ihh, Dhh	Hh (Hedgehog) signalling	WormBook
ptd-2		WBGene00004211		Shh, Ihh, Dhh	Hh (Hedgehog) signalling	WormBook
hhat-2		WBGene00013312		Shh, Ihh, Dhh	Hh (Hedgehog) signalling	WormBook
	ptc-1		WBGene00004208	PTCH1	Hh (Hedgehog) signalling	WormBook
	ptc-3		WBGene00004210	PTCH2	Hh (Hedgehog) signalling	WormBook
daf-28	daf-2	WBGene00000920	WBGene00000898	ILPs;IGFR	Insulin/insulin-like growth factor signaling	WormBook
ins-1	daf-2	WBGene00002084	WBGene00000898	ILPs;IGFR	Insulin/insulin-like growth factor signaling	WormBook
ins-6	daf-2	WBGene00002089	WBGene00000898	ILPs;IGFR	Insulin/insulin-like growth factor signaling	WormBook
ins-7	daf-2	WBGene00002090	WBGene00000898	ILPs;IGFR	Insulin/insulin-like growth factor signaling	WormBook
ins-18	daf-2	WBGene00002101	WBGene00000898	ILPs;IGFR	Insulin/insulin-like growth factor signaling	WormBook
ins-2	daf-2	WBGene00002085	WBGene00000898	ILPs;IGFR	Insulin/insulin-like growth factor signaling	PMCID: PMC6204898
ins-3	daf-2	WBGene00002086	WBGene00000898	ILPs;IGFR	Insulin/insulin-like growth factor signaling	PMCID: PMC6204898
ins-4	daf-2	WBGene00002087	WBGene00000898	ILPs;IGFR	Insulin/insulin-like growth factor signaling	PMCID: PMC6204898
ins-5	daf-2	WBGene00002088	WBGene00000898	ILPs;IGFR	Insulin/insulin-like growth factor signaling	PMCID: PMC6204898
ins-8	daf-2	WBGene00002091	WBGene00000898	ILPs;IGFR	Insulin/insulin-like growth factor signaling	PMCID: PMC6204898
ins-9	daf-2	WBGene00002092	WBGene00000898	ILPs;IGFR	Insulin/insulin-like growth factor signaling	PMCID: PMC6204898
ins-10	daf-2	WBGene00002093	WBGene00000898	ILPs;IGFR	Insulin/insulin-like growth factor signaling	PMCID: PMC6204898
ins-11	daf-2	WBGene00002094	WBGene00000898	ILPs;IGFR	Insulin/insulin-like growth factor signaling	PMCID: PMC6204898
ins-12	daf-2	WBGene00002095	WBGene00000898	ILPs;IGFR	Insulin/insulin-like growth factor signaling	PMCID: PMC6204898
ins-13	daf-2	WBGene00002096	WBGene00000898	ILPs;IGFR	Insulin/insulin-like growth factor signaling	PMCID: PMC6204898
ins-14	daf-2	WBGene00002097	WBGene00000898	ILPs;IGFR	Insulin/insulin-like growth factor signaling	PMCID: PMC6204898
ins-15	daf-2	WBGene00002098	WBGene00000898	ILPs;IGFR	Insulin/insulin-like growth factor signaling	PMCID: PMC6204898
ins-16	daf-2	WBGene00002099	WBGene00000898	ILPs;IGFR	Insulin/insulin-like growth factor signaling	PMCID: PMC6204898
ins-17	daf-2	WBGene00002100	WBGene00000898	ILPs;IGFR	Insulin/insulin-like growth factor signaling	PMCID: PMC6204898
ins-19	daf-2	WBGene00002102	WBGene00000898	ILPs;IGFR	Insulin/insulin-like growth factor signaling	PMCID: PMC6204898
ins-20	daf-2	WBGene00002103	WBGene00000898	ILPs;IGFR	Insulin/insulin-like growth factor signaling	PMCID: PMC6204898
ins-21	daf-2	WBGene00002104	WBGene00000898	ILPs;IGFR	Insulin/insulin-like growth factor signaling	PMCID: PMC6204898
ins-22	daf-2	WBGene00002105	WBGene00000898	ILPs;IGFR	Insulin/insulin-like growth factor signaling	PMCID: PMC6204898
ins-23	daf-2	WBGene00002106	WBGene00000898	ILPs;IGFR	Insulin/insulin-like growth factor signaling	PMCID: PMC6204898
ins-24	daf-2	WBGene00002107	WBGene00000898	ILPs;IGFR	Insulin/insulin-like growth factor signaling	PMCID: PMC6204898
ins-25	daf-2	WBGene00002108	WBGene00000898	ILPs;IGFR	Insulin/insulin-like growth factor signaling	PMCID: PMC6204898
ins-26	daf-2	WBGene00002109	WBGene00000898	ILPs;IGFR	Insulin/insulin-like growth factor signaling	PMCID: PMC6204898
ins-27	daf-2	WBGene00002110	WBGene00000898	ILPs;IGFR	Insulin/insulin-like growth factor signaling	PMCID: PMC6204898
ins-28	daf-2	WBGene00002111	WBGene00000898	ILPs;IGFR	Insulin/insulin-like growth factor signaling	PMCID: PMC6204898
ins-29	daf-2	WBGene00002112	WBGene00000898	ILPs;IGFR	Insulin/insulin-like growth factor signaling	PMCID: PMC6204898
ins-30	daf-2	WBGene00002113	WBGene00000898	ILPs;IGFR	Insulin/insulin-like growth factor signaling	PMCID: PMC6204898
ins-31	daf-2	WBGene00002114	WBGene00000898	ILPs;IGFR	Insulin/insulin-like growth factor signaling	PMCID: PMC6204898
ins-32	daf-2	WBGene00002115	WBGene00000898	ILPs;IGFR	Insulin/insulin-like growth factor signaling	PMCID: PMC6204898
ins-33	daf-2	WBGene00002116	WBGene00000898	ILPs;IGFR	Insulin/insulin-like growth factor signaling	PMCID: PMC6204898
ins-34	daf-2	WBGene00002117	WBGene00000898	ILPs;IGFR	Insulin/insulin-like growth factor signaling	PMCID: PMC6204898
ins-35	daf-2	WBGene00002118	WBGene00000898	ILPs;IGFR	Insulin/insulin-like growth factor signaling	PMCID: PMC6204898
ins-36	daf-2	WBGene00002119	WBGene00000898	ILPs;IGFR	Insulin/insulin-like growth factor signaling	PMCID: PMC6204898
ins-37	daf-2	WBGene00002120	WBGene00000898	ILPs;IGFR	Insulin/insulin-like growth factor signaling	PMCID: PMC6204898
ins-38	daf-2	WBGene00002121	WBGene00000898	ILPs;IGFR	Insulin/insulin-like growth factor signaling	PMCID: PMC6204898
ins-39	daf-2	WBGene00017668	WBGene00000898	ILPs;IGFR	Insulin/insulin-like growth factor signaling	PMCID: PMC6204898
lag-2	lin-12	WBGene00002246	WBGene00003001	Notch	Notch signaling	WormBook
lag-2	glp-1	WBGene00002246	WBGene00001609	Notch	Notch signaling	WormBook
osm-11	lin-12	WBGene00003891	WBGene00003001	Notch	Notch signaling	PMCID: PMC2504490
apx-1	lin-12	WBGene00000168	WBGene00003001	Notch	Notch signaling	WormBook
arg-1	lin-12	WBGene00000185	WBGene00003001	Notch	Notch signaling	WormBook
dsl-1	lin-12	WBGene00001103	WBGene00003001	Notch	Notch signaling	WormBook
dsl-2	lin-12	WBGene00001104	WBGene00003001	Notch	Notch signaling	PMCID: PMC3102077
dsl-3	lin-12	WBGene00001105	WBGene00003001	Notch	Notch signaling	PMCID: PMC3102077
dsl-4	lin-12	WBGene00001106	WBGene00003001	Notch	Notch signaling	PMCID: PMC3102077
dsl-5	lin-12	WBGene00001107	WBGene00003001	Notch	Notch signaling	PMCID: PMC3102077
dsl-6	lin-12	WBGene00001108	WBGene00003001	Notch	Notch signaling	PMCID: PMC3102077
dsl-7	lin-12	WBGene00001109	WBGene00003001	Notch	Notch signaling	PMCID: PMC3102077
apx-1	glp-1	WBGene00000168	WBGene00001609	Notch	Notch signaling	WormBook
arg-1	glp-1	WBGene00000185	WBGene00001609	Notch	Notch signaling	WormBook
dsl-1	glp-1	WBGene00001103	WBGene00001609	Notch	Notch signaling	WormBook
dsl-2	glp-1	WBGene00001104	WBGene00001609	Notch	Notch signaling	PMCID: PMC3102077
dsl-3	glp-1	WBGene00001105	WBGene00001609	Notch	Notch signaling	PMCID: PMC3102077
dsl-4	glp-1	WBGene00001106	WBGene00001609	Notch	Notch signaling	PMCID: PMC3102077
dsl-5	glp-1	WBGene00001107	WBGene00001609	Notch	Notch signaling	PMCID: PMC3102077
dsl-6	glp-1	WBGene00001108	WBGene00001609	Notch	Notch signaling	PMCID: PMC3102077
dsl-7	glp-1	WBGene00001109	WBGene00001609	Notch	Notch signaling	PMCID: PMC3102077
unc-129	unc-5	WBGene00006852	WBGene00006745	TGFB ancestral	Cell migration	WormBook
tig-2		WBGene00006570		BMP8	TGFBeta signaling	WormBook
tig-3		WBGene00021594		BMP2	TGFBeta signaling	WormBook
dbl-1	sma-6	WBGene00000936	WBGene00004860	BMP5;BMPRIB	TGFBeta signaling	WormBook
daf-7	daf-1	WBGene00000903	WBGene00000897	GDF11;TGF-BRI	TGFBeta signaling	WormBook
dbl-1	daf-4	WBGene00000936	WBGene00000900	BMP5;ACTRIIB	TGFBeta signaling	WormBook
daf-7	daf-4	WBGene00000903	WBGene00000900	GDF11;TGF-BRI	TGFBeta signaling	WormBook
dbl-1	sma-10	WBGene00000936	WBGene00020649	Positive regulator	TGFBeta signaling	PMCID: PMC2873917
dbl-1	crm-1	WBGene00000936	WBGene00007103	Positive regulator	TGFBeta signaling	WormBook
dbl-1	drag-1	WBGene00000936	WBGene00022154	Positive regulator	TGFBeta signaling	WormBook
dbl-1	lon-2	WBGene00000936	WBGene00003056	Negative regulator	TGFBeta signaling	WormBook
	mom-5		WBGene00003397	Frizzled	Wnt signaling	WormBook
	lin-17		WBGene00003006	Frizzled	Wnt signaling	WormBook
	mig-1		WBGene00003238	Frizzled	Wnt signaling	WormBook
	cfz-2		WBGene00000478	Frizzled	Wnt signaling	WormBook
	cam-1		WBGene00000289	ROR	Wnt signaling	WormBook
	lin-18		WBGene00003007	Ryk/Derailed	Wnt signaling	WormBook
mom-2		WBGene00003395		Wnt	Wnt signaling	WormBook
lin-44		WBGene00003029		Wnt	Wnt signaling	WormBook
egl-20		WBGene00001188		Wnt	Wnt signaling	WormBook
cwn-1		WBGene00000857		Wnt	Wnt signaling	WormBook
cwn-2		WBGene00000858		Wnt	Wnt signaling	WormBook
vit-2	rme-2	WBGene00006926	WBGene00004374	vit / RME	Receptor-Mediated-Endocytosis	WormBook
kal-1	egl-15	WBGene00002181	WBGene00001184	Cell adhesion	Axon guidance	PMCID: PMC4464948
kal-1	sax-7	WBGene00002181	WBGene00004732	Cell adhesion	Axon guidance	PMCID: PMC4464948
K05F1.5	dma-1	WBGene00019407	WBGene00011345	lect 2 + dma-1	Axon guidance	DOI: 10.7554/eLife.18345
sax-7	dma-1	WBGene00004732	WBGene00011345	sax-7 + dma-1	Axon guidance	DOI: 10.1016/j.cell.2013.08.059
mnr-1	dma-1	WBGene00003774	WBGene00011345	mnr-1 + dma-1	Axon guidance	DOI: 10.1016/j.cell.2013.08.059
efn-4	sax-3	WBGene00001165	WBGene00004729	Ephrin + ROBO	Intestine guidance	DOI: 10.1371/journal.pgen.1005950
mab-20	sax-3	WBGene00003111	WBGene00004729	Semaphoring + ROBO	Intestine guidance	DOI: 10.1371/journal.pgen.1005950
emb-9		WBGene00001263		Collagen IV α1	Cell adhesion	WormBook
let-2		WBGene00002280		Collagen IV α2	Cell adhesion	WormBook
cle-1		WBGene00000527		Collagen XVIII	Cell adhesion	WormBook
fbl-1		WBGene00001403		Fibulin-1	Cell adhesion	WormBook
him-4		WBGene00001863		Hemicentin	Cell adhesion	WormBook
lam-3		WBGene00002248		Laminin αA	Cell adhesion	WormBook
epi-1		WBGene00001328		Laminin αB	Cell adhesion	WormBook
lam-1		WBGene00002247		Laminin β	Cell adhesion	WormBook
lam-2		WBGene00016913		Laminin γ	Cell adhesion	WormBook
nid-1		WBGene00003738		Nidogen	Cell adhesion	WormBook
ost-1		WBGene00003893		Osteonectin/SPARC	Cell adhesion	WormBook
mig-6		WBGene00003242		Papilin (ppn-1)	Cell adhesion	WormBook
unc-52		WBGene00006787		Perlecan	Cell adhesion	WormBook
	dgn-1			Dystroglycan	Cell adhesion	WormBook
	dgn-2			Dystroglycan	Cell adhesion	WormBook
	dgn-3			Dystroglycan	Cell adhesion	WormBook
	gpn-1			Glypican	Cell adhesion	WormBook
	lon-2			Glypican	Cell adhesion	WormBook
	ina-1			Integrin α	Cell adhesion	WormBook
	pat-2			Integrin α	Cell adhesion	WormBook
	pat-3			Integrin β	Cell adhesion	WormBook
	ptp-3			LAR-RPTP	Cell adhesion	WormBook
	sdn-1			Syndecan	Cell adhesion	WormBook
emb-9	ddr-2	WBGene00001263	WBGene00017381	Collagen / Discoidin domain receptor	Cell adhesion	DOI: 10.1371/journal.pgen.1006475
mec-1	mec-4	WBGene00003165	WBGene00003168	ECM protein for mechanosensory mechanisms / DEG/ENaC channels	Mechanosensory mechanism	DOI: 10.1186/s12929-018-0448-y
mec-5	mec-4	WBGene00003169	WBGene00003168	ECM protein for mechanosensory mechanisms / DEG/ENaC channels	Mechanosensory mechanism	DOI: 10.1186/s12929-018-0448-y
mec-9	mec-4	WBGene00003173	WBGene00003168	ECM protein for mechanosensory mechanisms / DEG/ENaC channels	Mechanosensory mechanism	DOI: 10.1186/s12929-018-0448-y
mec-1	mec-10	WBGene00003165	WBGene00003174	ECM protein for mechanosensory mechanisms / DEG/ENaC channels	Mechanosensory mechanism	DOI: 10.1186/s12929-018-0448-y
mec-5	mec-10	WBGene00003169	WBGene00003174	ECM protein for mechanosensory mechanisms / DEG/ENaC channels	Mechanosensory mechanism	DOI: 10.1186/s12929-018-0448-y
mec-9	mec-10	WBGene00003173	WBGene00003174	ECM protein for mechanosensory mechanisms / DEG/ENaC channels	Mechanosensory mechanism	DOI: 10.1186/s12929-018-0448-y
hmr-1	hmr-1	WBGene00001980	WBGene00001980	Cell-cell contact	Cell adhesion	PMCID: PMC4449804
syg-2	syg-1	WBGene00007750	WBGene00006365	Synapsis	Neuronal communication	DOI: 10.1016/S0092-8674(04)00251-X
