## Supplementary material for "Inferring a spatial code of cell-cell interactions across a whole animal body": table S6

### Sheet: Celegans_L1_3D_Atlas_CellTypes
Cell	Lineage Name	Description	Cell2	Name2	X	Y	Z	Cell Type
ADEshL	AB arppaaaa	Anterior deirid sheath	ADESHL	ABARPPAAAA	11.134	84.34	12.852	Am/PH_sheath_cells
ADEshR	AB arpppaaa	Anterior deirid sheath	ADESHR	ABARPPPAAA	16.99	85.075	13.13	Am/PH_sheath_cells
ALML	AB.arppaappa	Anterior lateral microtubule cell, touch receptor	ALML	ABARPPAAPPA	11.759	120.005	16.09	Touch_receptor_neurons
ALMR	AB arpppappa	Anterior lateral microtubule cell, touch receptor	ALMR	ABARPPPAPPA	16.467	119.037	15.87	Touch_receptor_neurons
ALNL	AB plapappppap	Neuron associated with ALM	ALNL	ABPLAPAPPPPAP	12.884	199.753	15.437	Oxygen_sensory_neurons
ALNR	AB prapappppap	Neuron associated with ALM	ALNR	ABPRAPAPPPPAP	15.045	200.004	14.972	Oxygen_sensory_neurons
AVG	AB prpapppap	Ventral cord interneuron, few synapses	AVG	ABPRPAPPPAP	13.927	77.198	8.572	GABAergic_neurons
B	AB prppppapa	Rectal cell, postembryonic blast cell in male	B	ABPRPPPPAPA	13.612	197.268	12.723	Rectum
BDUL	AB arppaappp	Neuron, process runs along excretory canal and into ring, unique darkly staining synaptic vesicles	BDUL	ABARPPAAPPP	11.405	95.336	13.206	Oxygen_sensory_neurons
BDUR	AB arpppappp	Neuron, process runs along excretory canal and into ring, unique darkly staining synaptic vesicles	BDUR	ABARPPPAPPP	16.642	96.611	12.822	Oxygen_sensory_neurons
CANL	AB alapaaapa	Process runs along excretory canal, no synapses, essential for survival	CANL	ABALAPAAAPA	11.024	136.231	13.766	Canal_associated_neurons
CANR	AB alappappa	Process runs along excretory canal, no synapses, essential for survival	CANR	ABALAPPAPPA	16.502	132.169	13.489	Canal_associated_neurons
DA1	AB prppapaap	Ventral cord motor neurons, innervate dorsal muscles	DA1	ABPRPPAPAAP	13.736	84.565	8.879	Cholinergic_neurons
DA2	AB plppapapa	Ventral cord motor neurons, innervate dorsal muscles	DA2	ABPLPPAPAPA	13.658	94.816	8.934	Cholinergic_neurons
DA3	AB prppapapa	Ventral cord motor neurons, innervate dorsal muscles	DA3	ABPRPPAPAPA	13.748	107.553	8.894	Cholinergic_neurons
DA4	AB plppapapp	Ventral cord motor neurons, innervate dorsal muscles	DA4	ABPLPPAPAPP	13.518	122.221	9.159	Cholinergic_neurons
DA5	AB prppapapp	Ventral cord motor neurons, innervate dorsal muscles	DA5	ABPRPPAPAPP	13.516	139.315	9.502	Cholinergic_neurons
DA6	AB plpppaaap	Ventral cord motor neurons, innervate dorsal muscles	DA6	ABPLPPPAAAP	13.411	159.921	10.027	Cholinergic_neurons
DA7	AB prpppaaap	Ventral cord motor neurons, innervate dorsal muscles	DA7	ABPRPPPAAAP	13.37	177.375	10.604	Cholinergic_neurons
DA8	AB prpapappp	Ventral cord motor neurons, innervate dorsal muscles	DA8	ABPRPAPAPPP	12.877	190.365	11.568	Cholinergic_neurons
DA9	AB plpppaaaa	Ventral cord motor neurons, innervate dorsal muscles	DA9	ABPLPPPAAAA	14.486	191.149	11.815	Cholinergic_neurons
DB1/3	AB plpaaaapp	Ventral cord motor neurons, innervate dorsal muscles	DB1/3	ABPLPAAAAPP	14.202	79.945	8.545	Cholinergic_neurons
DB2	AB arappappa	Ventral cord motor neurons, innervate dorsal muscles	DB2	ABARAPPAPPA	13.746	70.957	8.37	Cholinergic_neurons
DB3/1	AB prpaaaapp	Ventral cord motor neurons, innervate dorsal muscles	DB3/1	ABPRPAAAAPP	13.78	91.253	8.875	Cholinergic_neurons
DB4	AB prpappapp	Ventral cord motor neurons, innervate dorsal muscles	DB4	ABPRPAPPAPP	13.51	111.961	8.937	Cholinergic_neurons
DB5	AB plpapappp	Ventral cord motor neurons, innervate dorsal muscles	DB5	ABPLPAPAPPP	13.521	132.93	9.575	Cholinergic_neurons
DB6	AB plppaappp	Ventral cord motor neurons, innervate dorsal muscles	DB6	ABPLPPAAPPP	13.281	155.946	9.961	Cholinergic_neurons
DB7	AB prppaappp	Ventral cord motor neurons, innervate dorsal muscles	DB7	ABPRPPAAPPP	13.449	173.92	10.492	Cholinergic_neurons
DD1	AB plppappap	Ventral cord motor neurons, reciprocal inhibitors, change synaptic pattern during postembryonic development	DD1	ABPLPPAPPAP	13.369	80.088	8.915	GABAergic_neurons
DD2	AB prppappap	Ventral cord motor neurons, reciprocal inhibitors, change synaptic pattern during postembryonic development	DD2	ABPRPPAPPAP	13.859	101.8	9.012	GABAergic_neurons
DD3	AB plppapppa	Ventral cord motor neurons, reciprocal inhibitors, change synaptic pattern during postembryonic development	DD3	ABPLPPAPPPA	13.435	125.272	9.308	GABAergic_neurons
DD4	AB prppapppa	Ventral cord motor neurons, reciprocal inhibitors, change synaptic pattern during postembryonic development	DD4	ABPRPPAPPPA	13.315	149.006	9.845	GABAergic_neurons
DD5	AB plppapppp	Ventral cord motor neurons, reciprocal inhibitors, change synaptic pattern during postembryonic development	DD5	ABPLPPAPPPP	13.42	169.899	10.339	GABAergic_neurons
DD6	AB prppapppp	Ventral cord motor neurons, reciprocal inhibitors, change synaptic pattern during postembryonic development	DD6	ABPRPPAPPPP	13.514	189.269	12.252	GABAergic_neurons
DVA	AB prppppapp	Ring interneuron, cell body in dorsorectal ganglion	DVA	ABPRPPPPAPP	14.022	196.331	15.216	GABAergic_neurons
DVC	C aapaa	Ring interneuron, cell body in dorsorectal ganglion	DVC	CAAPAA	13.82	199.195	13.997	GABAergic_neurons
F	AB plppppapp	Rectal cell, blast cell in male	F	ABPLPPPPAPP	13.815	194.65	14.152	Rectum
G1	AB prpaaaapa	Postembryonic blast cell, excretory socket in embryo	G1	ABPRPAAAAPA	13.739	61.485	8.405	Excretory_cells
G2	AB plapaapa	Postembryonic blast cell, excretory socket in L1, G2.p becomes socket later	G2	ABPLAPAAPA	13.851	64.754	9.035	Excretory_cells
HOL	AB plaaappa	Seam hypodermal cell	HOL	ABPLAAAPPA	10.828	38.503	12.703	Seam_cells
HOR	AB arpapppa	Seam hypodermal cell	HOR	ABARPAPPPA	17.67	38.441	12.826	Seam_cells
H1L	AB plaaappp	Seam hypodermal cell, postembryonic blast cell	H1L	ABPLAAAPPP	10.523	54.093	12.673	Seam_cells
H1R	AB arpapppp	Seam hypodermal cell, postembryonic blast cell	H1R	ABARPAPPPP	17.652	54.582	12.491	Seam_cells
H2L	AB arppaaap	Seam hypodermal cell, postemb. blast cell, L1 deirid socket	H2L	ABARPPAAAP	10.482	80.852	13.342	Seam_cells
H2R	AB arpppaap	Seam hypodermal cell, postemb. blast cell, L1 deirid socket	H2R	ABARPPPAAP	17.745	80.205	13.14	Seam_cells
HSNL	AB plapppappa	Herm. specific motor neurons (die in male embryo), innervate vulval muscles, serotonergic	HSNL	ABPLAPPPAPPA	11.078	146.536	12.44	Cholinergic_neurons
HSNR	AB prapppappa	Herm. specific motor neurons (die in male embryo), innervate vulval muscles, serotonergic	HSNR	ABPRAPPPAPPA	16.13	143.69	11.609	Cholinergic_neurons
I1L	AB alpapppaa	Pharyngeal interneurons: ant sensory, input from RIP	I1L	ABALPAPPPAA	12.806	38.551	11.897	Pharyngeal_neurons
I1R	AB arapappaa	Pharyngeal interneurons: ant sensory, input from RIP	I1R	ABARAPAPPAA	15.477	38.465	11.791	Pharyngeal_neurons
I2L	AB alpappaapa	Pharyngeal interneurons, ant sensory.	I2L	ABALPAPPAAPA	11.93	43.085	11.337	Pharyngeal_neurons
I2R	AB arapapaapa	Pharyngeal interneurons, ant sensory.	I2R	ABARAPAPAAPA	16.149	43.074	11.182	Pharyngeal_neurons
I3	MS aaaaapaa	Pharyngeal interneuron, ant sensory.	I3	MSAAAAAPAA	14.267	45.812	15.138	Pharyngeal_neurons
I4	MS aaaapaa	Pharyngeal interneuron.	I4	MSAAAAPAA	14.251	73.383	16.346	Pharyngeal_neurons
I5	AB arapapapp	Pharyngeal interneuron, post sensory.	I5	ABARAPAPAPP	14.099	74.293	10.876	Pharyngeal_neurons
I6	MS paaapaa	Pharyngeal interneuron, post sensory.	I6	MSPAAAPAA	12.577	75.656	15.886	Pharyngeal_neurons
K	AB plpapppaa	Rectal cell, postembryonic blast cell	K	ABPLPAPPPAA	13.296	193.724	15.546	Rectum
K'	AB plpapppap	Rectal cell	K'	ABPLPAPPPAP	15.19	193.293	14.785	Rectum
LUAL	AB plpppaapap	Interneuron, short process in post ventral cord	LUAL	ABPLPPPAAPAP	12.529	197.446	14.84	Other_interneurons
LUAR	AB prpppaapap	Interneuron, short process in post ventral cord	LUAR	ABPRPPPAAPAP	15.324	197.49	14.165	Other_interneurons
M1	MS paapaaa	Pharyngeal motorneurons	M1	MSPAAPAAA	15.956	75.63	15.736	Pharyngeal_neurons
M2L	AB araapappa	Pharyngeal motorneurons	M2L	ABARAAPAPPA	12.525	73.215	12.438	Pharyngeal_neurons
M2R	AB araappppa	Pharyngeal motorneurons	M2R	ABARAAPPPPA	16.026	73.178	12.633	Pharyngeal_neurons
M3L	AB araapappp	Pharyngeal sensory-motorneurons	M3L	ABARAAPAPPP	12.897	49.057	11.866	Pharyngeal_neurons
M3R	AB araappppp	Pharyngeal sensory-motorneurons	M3R	ABARAAPPPPP	15.244	49.113	11.831	Pharyngeal_neurons
M4	MS paaaaaa	Pharyngeal motorneurons	M4	MSPAAAAAA	14.164	49.203	14.272	Pharyngeal_neurons
M5	MS paaapap	Pharyngeal motorneurons	M5	MSPAAAPAP	12.642	79.18	15.885	Pharyngeal_neurons
MCL	AB alpaaappp	Pharyngeal neurons that synapse onto marginal cells	MCL	ABALPAAAPPP	12.934	42.956	11.966	Pharyngeal_neurons
MCR	AB arapaappp	Pharyngeal neurons that synapse onto marginal cells	MCR	ABARAPAAPPP	15.275	42.682	11.813	Pharyngeal_neurons
MI	AB araappaaa	Pharyngeal motor neuron/interneuron	MI	ABARAAPPAAA	14.34	44.088	15.384	Pharyngeal_neurons
NSML	AB araapapaav	Pharyngeal neurosecretory motorneuron, contain serotonin	NSML	ABARAAPAPAAV	12.303	45.483	11.46	Pharyngeal_neurons
NSMR	AB araapppaav	Pharyngeal neurosecretory motorneuron, contain serotonin	NSMR	ABARAAPPPAAV	15.725	45.55	11.405	Pharyngeal_neurons
P1/2L	AB plapaapp	Postembryonic blast cells for ventral cord motorneurons, ventral hypodermis, vulva, male preanal ganglion; ventral hypodermis in L1	P1/2L	ABPLAPAAPP	10.835	105.124	11.327
P1/2R	AB prapaapp	Postembryonic blast cells for ventral cord motorneurons, ventral hypodermis, vulva, male preanal ganglion; ventral hypodermis in L1	P1/2R	ABPRAPAAPP	16.97	105.938	11.068
P3/4L	AB plappaaa	Postembryonic blast cells for ventral cord motorneurons, ventral hypodermis, vulva, male preanal ganglion; ventral hypodermis in L1	P3/4L	ABPLAPPAAA	10.984	119.023	11.693
P3/4R	AB prappaaa	Postembryonic blast cells for ventral cord motorneurons, ventral hypodermis, vulva, male preanal ganglion; ventral hypodermis in L1	P3/4R	ABPRAPPAAA	16.911	119.591	11.257
P5/6L	AB plappaap	Postembryonic blast cells for ventral cord motorneurons, ventral hypodermis, vulva, male preanal ganglion; ventral hypodermis in L1	P5/6L	ABPLAPPAAP	10.779	136.29	11.903
P5/6R	AB prappaap	Postembryonic blast cells for ventral cord motorneurons, ventral hypodermis, vulva, male preanal ganglion; ventral hypodermis in L1	P5/6R	ABPRAPPAAP	16.637	134.036	11.425
P7/8L	AB plappapp	Postembryonic blast cells for ventral cord motorneurons, ventral hypodermis, vulva, male preanal ganglion; ventral hypodermis in L1	P7/8L	ABPLAPPAPP	11.146	155.07	11.936
P7/8R	AB prappapp	Postembryonic blast cells for ventral cord motorneurons, ventral hypodermis, vulva, male preanal ganglion; ventral hypodermis in L1	P7/8R	ABPRAPPAPP	16.099	153.024	11.338
P9/10L	AB plapapap	Postembryonic blast cells for ventral cord motorneurons, ventral hypodermis, vulva, male preanal ganglion; ventral hypodermis in L1	P9/10L	ABPLAPAPAP	11.517	172.016	12.313
P9/10R	AB prapapap	Postembryonic blast cells for ventral cord motorneurons, ventral hypodermis, vulva, male preanal ganglion; ventral hypodermis in L1	P9/10R	ABPRAPAPAP	15.982	169.882	11.642
P11	AB plapappa	Postembryonic blast cells for ventral cord motorneurons, ventral hypodermis, vulva, male preanal ganglion; ventral hypodermis in L1	P11	ABPLAPAPPA	11.479	187.419	13.068
P12	AB prapappa	Postembryonic blast cells for ventral cord motorneurons, ventral hypodermis, vulva, male preanal ganglion; ventral hypodermis in L1	P12	ABPRAPAPPA	15.998	188.422	12.478
PDA	AB prpppaaaa	Motor neuron, process in dorsal cord, same as Y cell in hermaphrodite, Y.a in male	PDA	ABPRPPPAAAA	13.441	193.455	11.07	Cholinergic_neurons
Y	AB prpppaaaa	Rectal cell at hatching, becomes PDA in hermaphrodite, postembryonic blast cell in male	Y	ABPRPPPAAAA	13.441	193.455	11.07	Rectum
PHAL	AB plpppaapp	Phasmid neurons, probably chemosensory	PHAL	ABPLPPPAAPP	12.306	195.608	13.192	Ciliated_sensory_neurons
PHAR	AB prpppaapp	Phasmid neurons, probably chemosensory	PHAR	ABPRPPPAAPP	15.05	195.804	12.544	Ciliated_sensory_neurons
PHBL	AB plapppappp	Phasmid neurons, probably chemosensory	PHBL	ABPLAPPPAPPP	12.364	195.681	14.647	Ciliated_sensory_neurons
PHRB	AB prapppappp	Phasmid neurons, probably chemosensory	PHRB	ABPRAPPPAPPP	15.496	196.031	13.938	Ciliated_sensory_neurons
PHshL	AB plpppapaa	Phasmid sheath	PHSHL	ABPLPPPAPAA	13.019	201.428	14.255	Am/PH_sheath_cells
PHshR	AB prpppapaa	Phasmid sheath	PHSHR	ABPRPPPAPAA	14.528	201.497	14.089	Am/PH_sheath_cells
PLML	AB plapappppaa	Posterior lateral microtubule cell, touch receptor	PLML	ABPLAPAPPPPAA	13.097	205.238	13.729	Touch_receptor_neurons
PLMR	AB prapappppaa	Posterior lateral microtubule cell, touch receptor	PLMR	ABPRAPAPPPPAA	14.342	204.609	13.538	Touch_receptor_neurons
PVCL	AB plpppaapaa	Ventral cord interneuron, cell body in lumbar ganglion, synapses onto VB andDB motor neurons, formerly called delta	PVCL	ABPLPPPAAPAA	12.508	198.706	13.871	GABAergic_neurons
PVCR	AB prpppaapaa	Ventral cord interneuron, cell body in lumbar ganglion, synapses onto VB andDB motor neurons, formerly called delta	PVCR	ABPRPPPAAPAA	15.088	198.89	13.386	GABAergic_neurons
PVPL	AB plppppaaa	Interneuron, cell body in lumbar ganglion, projects along ventral cord to nerve ring	PVPL	ABPLPPPPAAA	12.607	187.488	11.969	Other_interneurons
PVPR	AB prppppaaa	Interneuron, cell body in lumbar ganglion, projects along ventral cord to nerve ring	PVPR	ABPRPPPPAAA	14.805	188.449	11.938	Other_interneurons
PVQL	AB plapppaaa	Interneuron, projects along ventral cord to ring	PVQL	ABPLAPPPAAA	12.036	193.669	13.841	Other_interneurons
PVQR	AB prapppaaa	Interneuron, projects along ventral cord to ring	PVQR	ABPRAPPPAAA	15.511	193.899	13.035	Other_interneurons
PVR	C aappv	Interneuron, projects along ventral cord to ring	PVR	CAAPPV	14.179	207.74	14.581	Other_interneurons
PVT	AB plpappppa	Interneuron, projects along ventral cord to ring	PVT	ABPLPAPPPPA	14.128	186.588	11.515	Other_interneurons
QL	AB plapapaaa	Postembryonic neuroblast, migrates anteriorly	QL	ABPLAPAPAAA	11.423	161.854	13.375
QR	AB prapapaaa	Postembryonic neuroblast, migrates posteriorly	QR	ABPRAPAPAAA	16.275	157.927	12.479
RIFL	AB plppapaaap	Ring interneuron	RIFL	ABPLPPAPAAAP	13.222	75.11	8.929	GABAergic_neurons
RIFR	AB prppapaaap	Ring interneuron	RIFR	ABPRPPAPAAAP	14.495	74.724	8.994	GABAergic_neurons
RIGL	AB plppappaa	Ring interneuron	RIGL	ABPLPPAPPAA	13.069	77.732	8.849	GABAergic_neurons
RIGR	AB prppappaa	Ring interneuron	RIGR	ABPRPPAPPAA	13.535	82.437	8.777	GABAergic_neurons
SABD	AB plppapaap	Ring interneuron, anteriorly projecting process that runs sublaterally, synapses to anterior body muscles in L1	SABD	ABPLPPAPAAP	14.845	77.623	9.101	Cholinergic_neurons
SABVL	AB plppapaaaa	Ring interneuron, anteriorly projecting process that runs sublaterally, synapses to anterior body muscles in L1	SABVL	ABPLPPAPAAAA	13.376	72.996	8.557	Cholinergic_neurons
SABVR	AB prppapaaaa	Ring interneuron, anteriorly projecting process that runs sublaterally, synapses to anterior body muscles in L1	SABVR	ABPRPPAPAAAA	14.341	72.907	8.762	Cholinergic_neurons
TL	AB plappppp	Tail seam hypodermal cell, postembryonic blast cell, functions as phasmid socket in L1	TL	ABPLAPPPPP	13.275	205.813	14.52	Seam_cells
TR	AB prappppp	Tail seam hypodermal cell, postembryonic blast cell, functions as phasmid socket in L1	TR	ABPRAPPPPP	14.57	205.655	14.354	Seam_cells
U	AB plppppapa	Rectal cell, postembryonic blast cell in male	U	ABPLPPPPAPA	13.161	192.099	12.607	Rectum
V1L	AB arppapaa	Seam hypodermal cell, postembryonic blast cell	V1L	ABARPPAPAA	10.848	98.582	13.33	Seam_cells
V1R	AB arppppaa	Seam hypodermal cell, postembryonic blast cell	V1R	ABARPPPPAA	17.151	100.065	12.791	Seam_cells
V2L	AB arppapap	Seam hypodermal cell, postembryonic blast cell	V2L	ABARPPAPAP	10.888	111.782	12.3	Seam_cells
V2R	AB arppppap	Seam hypodermal cell, postembryonic blast cell	V2R	ABARPPPPAP	17.074	112.625	11.882	Seam_cells
V3L	AB plappapa	Seam hypodermal cell, postembryonic blast cell	V3L	ABPLAPPAPA	10.963	127.656	12.524	Seam_cells
V3R	AB prappapa	Seam hypodermal cell, postembryonic blast cell	V3R	ABPRAPPAPA	16.775	127.713	12.048	Seam_cells
V4L	AB arppappa	Seam hypodermal cell, postembryonic blast cell	V4L	ABARPPAPPA	11.029	147.991	12.767	Seam_cells
V4R	AB arpppppa	Seam hypodermal cell, postembryonic blast cell	V4R	ABARPPPPPA	16.486	147.173	12.331	Seam_cells
V5L	AB plapapaap	Seam hypodermal cell, postembryonic blast cell	V5L	ABPLAPAPAAP	11.598	168.236	13.273	Seam_cells
V5R	AB prapapaap	Seam hypodermal cell, postembryonic blast cell	V5R	ABPRAPAPAAP	16.211	166.529	12.765	Seam_cells
V6L	AB arppappp	Seam hypodermal cell, postembryonic blast cell	V6L	ABARPPAPPP	11.549	178.551	13.69	Seam_cells
V6R	AB arpppppp	Seam hypodermal cell, postembryonic blast cell	V6R	ABARPPPPPP	16.165	177.946	13.111	Seam_cells
W	AB prapaapa	Postembryonic neuroblast, analogous to Pn.a cells	W	ABPRAPAAPA	13.422	68.258	8.583
Z1	MS pppaap	Somatic gonad precursor cell	Z1	MSPPPAAP	15.086	134.355	11.203	Somatic_gonad_precursors
Z2	P4 p	Germ line precursor cell	Z2	P4P	14.482	137.775	11.934	Germline
hyp7	P4.p	Postembryonic large hypodermal syncytium, male	HYP7	P4P	14.482	137.775	11.934	Non-seam_hypodermis
Z3	P4 a	Germ line precursor cell	Z3	P4A	12.927	141.513	11.704	Germline
Z4	MS appaap	Somatic gonad precursor cell	Z4	MSAPPAAP	12.633	144.754	11.339	Somatic_gonad_precursors
arc ant DR	AB araaapppa	Interface between pharynx and hypodermis, form anterior part of the buccal cavity	ARC_ANT_DR	ABARAAAPPPA	17.108	32.127	12.888
arc ant DL	AB alpaappaa	Interface between pharynx and hypodermis, form anterior part of the buccal cavity	ARC_ANT_DL	ABALPAAPPAA	11.349	31.378	12.904
arc ant V	AB alpapaapa	Interface between pharynx and hypodermis, form anterior part of the buccal cavity	ARC_ANT_V	ABALPAPAAPA	14.188	24.401	9.599
ccAL	MS apapaaa	Embryonic coelomocytes	CCAL	MSAPAPAAA	12.213	128.332	10.585	Coelomocytes
ccAR	MS ppapaaa	Embryonic coelomocytes	CCAR	MSPPAPAAA	16.03	100.268	10.121	Coelomocytes
ccPL	MS apapaap	Embryonic coelomocytes	CCPL	MSAPAPAAP	11.821	133.571	10.974	Coelomocytes
ccPR	MS ppapaap	Embryonic coelomocytes	CCPR	MSPPAPAAP	15.781	103.595	10.027	Coelomocytes
e1D	AB araaaapap	Pharyngeal epithelial cells	E1D	ABARAAAAPAP	14.313	32.638	14.827	Pharyngeal_epithelia
e1VL	AB araaaaaaa	Pharyngeal epithelial cells	E1VL	ABARAAAAAAA	12.631	30.704	11.572	Pharyngeal_epithelia
e1VR	AB araaaaapa	Pharyngeal epithelial cells	E1VR	ABARAAAAAPA	15.602	30.819	11.589	Pharyngeal_epithelia
e2DL	AB alpaapaap	Pharyngeal epithelial cells	E2DL	ABALPAAPAAP	13.034	21.9	11.529	Pharyngeal_epithelia
e2DR	AB araaapaap	Pharyngeal epithelial cells	E2DR	ABARAAAPAAP	15.58	21.803	11.637	Pharyngeal_epithelia
e2V	AB alpappapa	Pharyngeal epithelial cells	E2V	ABALPAPPAPA	14.274	22.767	14.674	Pharyngeal_epithelia
e3D	AB araapaaaa	Pharyngeal epithelial cells	E3D	ABARAAPAAAA	14.402	37.888	14.92	Pharyngeal_epithelia
e3VL	AB alpaaaaaa	Pharyngeal epithelial cells	E3VL	ABALPAAAAAA	12.605	34.3	11.477	Pharyngeal_epithelia
e3VR	AB arapaaaaa	Pharyngeal epithelial cells	E3VR	ABARAPAAAAA	15.629	34.76	11.572	Pharyngeal_epithelia
exc_cell	AB plpappaap	Large H-shaped excretory cell	EXC_CELL	ABPLPAPPAAP	13.412	69.325	10.415	Excretory_cells
g1AL	MS aapaapaa	Pharyngeal gland cells	G1AL	MSAAPAAPAA	12.357	74.058	14.74	Pharyngeal_gland
g1AR	MS papaapaa	Pharyngeal gland cells	G1AR	MSPAPAAPAA	16.119	73.956	14.957	Pharyngeal_gland
g1P	MS aaaaapap	Pharyngeal gland cells	G1P	MSAAAAAPAP	15.545	80.607	15.694	Pharyngeal_gland
g2L	MS aapapaa	Pharyngeal gland cells	G2L	MSAAPAPAA	12.951	80.395	11.419	Pharyngeal_gland
g2R	MS papapaa	Pharyngeal gland cells	G2R	MSPAPAPAA	15.151	80.52	11.492	Pharyngeal_gland
hyp3	AB plaapaaaa	Cylindrical hypodermal syncytium in head	HYP3	ABPLAAPAAAA	14.214	23.701	16.001	Non-seam_hypodermis
hyp3	AB praapaaaa	Cylindrical hypodermal syncytium in head	HYP3	ABPRAAPAAAA	14.169	26.288	16.052	Non-seam_hypodermis
hyp4	AB arpapapa	Cylindrical hypodermal syncytium in head	HYP4	ABARPAPAPA	14.194	16.674	15.036	Non-seam_hypodermis
hyp4	AB plaappaa	Cylindrical hypodermal syncytium in head	HYP4	ABPLAAPPAA	14.178	16.957	10.183	Non-seam_hypodermis
hyp4	AB praappaa	Cylindrical hypodermal syncytium in head	HYP4	ABPRAAPPAA	14.292	20.77	9.767	Non-seam_hypodermis
hyp5	AB arpappap	Cylindrical hypodermal syncytium in head	HYP5	ABARPAPPAP	16.917	25.428	13.022	Non-seam_hypodermis
hyp5	AB plaaapap	Cylindrical hypodermal syncytium in head	HYP5	ABPLAAAPAP	11.606	24.927	12.814	Non-seam_hypodermis
hyp6	AB arpaapaa	Cylindrical hypodermal syncytium in head	HYP6	ABARPAAPAA	14.363	36.703	16.687	Non-seam_hypodermis
hyp6	AB arpapapp	Cylindrical hypodermal syncytium in head	HYP6	ABARPAPAPP	14.153	45.697	17.028	Non-seam_hypodermis
hyp6	AB plaaaapa	Cylindrical hypodermal syncytium in head	HYP6	ABPLAAAAPA	14.312	31.695	16.65	Non-seam_hypodermis
hyp6	AB plaaaapp	Cylindrical hypodermal syncytium in head	HYP6	ABPLAAAAPP	14.28	42.569	17.091	Non-seam_hypodermis
hyp6	AB plaappap	Cylindrical hypodermal syncytium in head	HYP6	ABPLAAPPAP	14.023	32.122	8.846	Non-seam_hypodermis
hyp6	AB praappap	Cylindrical hypodermal syncytium in head	HYP6	ABPRAAPPAP	13.947	39.208	8.724	Non-seam_hypodermis
hyp7	AB arpaapap	Embryonic large hypodermal syncytium	HYP7	ABARPAAPAP	14.187	50.283	17.612	Non-seam_hypodermis
hyp7	AB arpaappa	Embryonic large hypodermal syncytium	HYP7	ABARPAAPPA	14.207	62.326	18.027	Non-seam_hypodermis
hyp7	AB arpaappp	Embryonic large hypodermal syncytium	HYP7	ABARPAAPPP	16.462	89.601	13.288	Non-seam_hypodermis
hyp7	AB arppaapa	Embryonic large hypodermal syncytium	HYP7	ABARPPAAPA	17.471	86.449	13.398	Non-seam_hypodermis
hyp7	AB arpppapa	Embryonic large hypodermal syncytium	HYP7	ABARPPPAPA	10.715	87.857	14.07	Non-seam_hypodermis
hyp7	AB plaapppa	Embryonic large hypodermal syncytium	HYP7	ABPLAAPPPA	13.849	46.587	8.351	Non-seam_hypodermis
hyp7	AB plaapppp	Embryonic large hypodermal syncytium	HYP7	ABPLAAPPPP	10.819	90.205	12.799	Non-seam_hypodermis
hyp7	AB plappppa	Embryonic large hypodermal syncytium	HYP7	ABPLAPPPPA	13.741	205.622	12.745	Non-seam_hypodermis
hyp7	AB praapppa	Embryonic large hypodermal syncytium	HYP7	ABPRAAPPPA	13.867	51.477	8.259	Non-seam_hypodermis
hyp7	AB praapppp	Embryonic large hypodermal syncytium	HYP7	ABPRAAPPPP	17.294	91.988	13.465	Non-seam_hypodermis
hyp7	AB prappppa	Embryonic large hypodermal syncytium	HYP7	ABPRAPPPPA	13.712	208.264	12.728	Non-seam_hypodermis
hyp7	C aaaaa	Embryonic large hypodermal syncytium	HYP7	CAAAAA	10.957	101.54	14.933	Non-seam_hypodermis
hyp7	C aaaap	Embryonic large hypodermal syncytium	HYP7	CAAAAP	11.061	116.809	14.84	Non-seam_hypodermis
hyp7	C aaapa	Embryonic large hypodermal syncytium	HYP7	CAAAPA	11.123	132.492	15.235	Non-seam_hypodermis
hyp7	C aaapp	Embryonic large hypodermal syncytium	HYP7	CAAAPP	11.129	152.702	14.784	Non-seam_hypodermis
hyp7	C aappd	Embryonic large hypodermal syncytium	HYP7	CAAPPD	16.125	192.856	15.067	Non-seam_hypodermis
hyp7	C paaaa	Embryonic large hypodermal syncytium	HYP7	CPAAAA	16.915	103.947	14.605	Non-seam_hypodermis
hyp7	C paaap	Embryonic large hypodermal syncytium	HYP7	CPAAAP	17.131	118.644	14.345	Non-seam_hypodermis
hyp7	C paapa	Embryonic large hypodermal syncytium	HYP7	CPAAPA	16.886	134.895	14.675	Non-seam_hypodermis
hyp7	C paapp	Embryonic large hypodermal syncytium	HYP7	CPAAPP	16.51	153.16	14.657	Non-seam_hypodermis
hyp7	C papaa	Embryonic large hypodermal syncytium	HYP7	CPAPAA	11.633	170.6	15.293	Non-seam_hypodermis
hyp7	C papap	Embryonic large hypodermal syncytium	HYP7	CPAPAP	15.97	172.374	14.661	Non-seam_hypodermis
hyp7	C pappd	Embryonic large hypodermal syncytium	HYP7	CPAPPD	11.901	191.652	15.691	Non-seam_hypodermis
hyp8/9	AB plpppapap	Tail ventral hypodermis	HYP8/9	ABPLPPPAPAP	13.905	212.766	13.269	Non-seam_hypodermis
hyp8/9	AB prpppapap	Tail ventral hypodermis	HYP8/9	ABPRPPPAPAP	13.796	216.61	13.816	Non-seam_hypodermis
hyp10	AB plppppppp	Tail ventral hypodermis	HYP10	ABPLPPPPPPP	13.74	219.267	14.235	Non-seam_hypodermis
hyp10	AB prppppppp	Tail ventral hypodermis	HYP10	ABPRPPPPPPP	13.74	221.966	14.42	Non-seam_hypodermis
hyp11	C pappv	Tail dorsal hypodermis	HYP11	CPAPPV	13.394	212.581	14.363	Non-seam_hypodermis
int	E alaad	Intestinal cell	INT	EALAAD	12.839	91.953	15.86	Intestine
int	E alaav	Intestinal cell	INT	EALAAV	12.583	90.722	10.851	Intestine
int	E alap	Intestinal cell	INT	EALAP	13.866	109.502	11.144	Intestine
int	E alpa	Intestinal cell	INT	EALPA	13.484	99.157	10.903	Intestine
int	E alpp	Intestinal cell	INT	EALPP	12.795	136.05	14.029	Intestine
int	E araad	Intestinal cell	INT	EARAAD	15.709	91.376	15.992	Intestine
int	E araav	Intestinal cell	INT	EARAAV	15.291	90.763	11.218	Intestine
int	E arap	Intestinal cell	INT	EARAP	13.96	108.213	15.968	Intestine
int	E arpa	Intestinal cell	INT	EARPA	14.552	99.398	16.031	Intestine
int	E arpp	Intestinal cell	INT	EARPP	14.648	129.399	15.479	Intestine
int	E plaa	Intestinal cell	INT	EPLAA	13.875	122.383	11.168	Intestine
int	E plap	Intestinal cell	INT	EPLAP	13.263	150.974	15.323	Intestine
int	E plpa	Intestinal cell	INT	EPLPA	13.995	165.254	15.32	Intestine
int	E plppa	Intestinal cell	INT	EPLPPA	13.926	177.745	15.416	Intestine
int	E plppp	Intestinal cell	INT	EPLPPP	12.963	185.53	15.515	Intestine
int	E praa	Intestinal cell	INT	EPRAA	13.928	118.213	15.598	Intestine
int	E prap	Intestinal cell	INT	EPRAP	14.632	145.113	13.606	Intestine
int	E prpa	Intestinal cell	INT	EPRPA	13.28	159.237	11.916	Intestine
int	E prppa	Intestinal cell	INT	EPRPPA	13.977	172.993	12	Intestine
int	E prppp	Intestinal cell	INT	EPRPPP	14.314	183.911	12.589	Intestine
pm1DL	AB araapaaap	Pharyngeal muscle cell	PM1DL	ABARAAPAAAP	14.08	41.589	14.848	Pharyngeal_muscle
pm1DR	AB araappaap	Pharyngeal muscle cell	PM1DR	ABARAAPPAAP	14.863	41.431	14.786	Pharyngeal_muscle
pm1L	AB araaaaaap	Pharyngeal muscle cell	PM1L	ABARAAAAAAP	12.497	40.953	12.698	Pharyngeal_muscle
pm1R	AB araaaaapp	Pharyngeal muscle cell	PM1R	ABARAAAAAPP	15.889	40.715	12.546	Pharyngeal_muscle
pm1VL	AB alpaaaapa	Pharyngeal muscle cell	PM1VL	ABALPAAAAPA	12.9	41.054	11.198	Pharyngeal_muscle
pm1VR	AB arapaaapa	Pharyngeal muscle cell	PM1VR	ABARAPAAAPA	15.147	40.878	11.067	Pharyngeal_muscle
pm2DL	AB araapaapa	Pharyngeal muscle cell	PM2DL	ABARAAPAAPA	14.263	26.614	14.669	Pharyngeal_muscle
pm2DR	AB araappapa	Pharyngeal muscle cell	PM2DR	ABARAAPPAPA	14.293	28.794	14.773	Pharyngeal_muscle
pm2L	AB alpaaapaa	Pharyngeal muscle cell	PM2L	ABALPAAAPAA	12.814	27.738	11.448	Pharyngeal_muscle
pm2R	AB arapaapaa	Pharyngeal muscle cell	PM2R	ABARAPAAPAA	15.598	27.855	11.578	Pharyngeal_muscle
pm2VL	AB alpaaaaap	Pharyngeal muscle cell	PM2VL	ABALPAAAAAP	12.946	25.564	11.465	Pharyngeal_muscle
pm2VR	AB arapaaaap	Pharyngeal muscle cell	PM2VR	ABARAPAAAAP	15.656	25.491	11.636	Pharyngeal_muscle
pm3DL	MS aaapaaa	Pharyngeal muscle cell	PM3DL	MSAAAPAAA	13.625	31.904	14.369	Pharyngeal_muscle
pm3DR	MS paaaapa	Pharyngeal muscle cell	PM3DR	MSPAAAAPA	14.835	34.446	14.391	Pharyngeal_muscle
pm3L	AB alpaapapp	Pharyngeal muscle cell	PM3L	ABALPAAPAPP	12.635	36.282	12.552	Pharyngeal_muscle
pm3R	AB arapaappa	Pharyngeal muscle cell	PM3R	ABARAPAAPPA	15.667	35.836	12.443	Pharyngeal_muscle
pm3VL	AB alpappppp	Pharyngeal muscle cell	PM3VL	ABALPAPPPPP	13.184	31.729	11.177	Pharyngeal_muscle
pm3VR	AB arapapppp	Pharyngeal muscle cell	PM3VR	ABARAPAPPPP	14.96	31.569	11.141	Pharyngeal_muscle
pm4DL	MS aaaaapp	Pharyngeal muscle cell	PM4DL	MSAAAAAPP	13.279	44.358	15.101	Pharyngeal_muscle
pm4DR	MS paaaapp	Pharyngeal muscle cell	PM4DR	MSPAAAAPP	15.39	44.342	15.091	Pharyngeal_muscle
pm4L	MS aaapaap	Pharyngeal muscle cell	PM4L	MSAAAPAAP	11.937	43.972	13.082	Pharyngeal_muscle
pm4R	AB araaapapp	Pharyngeal muscle cell	PM4R	ABARAAAPAPP	16.247	43.914	12.862	Pharyngeal_muscle
pm4VL	MS aapaaaa	Pharyngeal muscle cell	PM4VL	MSAAPAAAA	13.008	43.766	10.352	Pharyngeal_muscle
pm4VR	MS papaaaa	Pharyngeal muscle cell	PM4VR	MSPAPAAAA	14.981	43.797	10.301	Pharyngeal_muscle
pm5DL	MS aaaapap	Pharyngeal muscle cell	PM5DL	MSAAAAPAP	13.477	71.822	15.382	Pharyngeal_muscle
pm5DR	MS paaappa	Pharyngeal muscle cell	PM5DR	MSPAAAPPA	14.935	71.833	15.507	Pharyngeal_muscle
pm5L	AB araapapap	Pharyngeal muscle cell	PM5L	ABARAAPAPAP	12.682	71.857	13.574	Pharyngeal_muscle
pm5R	AB araapppap	Pharyngeal muscle cell	PM5R	ABARAAPPPAP	15.707	71.65	13.761	Pharyngeal_muscle
pm5VL	MS aapaaap	Pharyngeal muscle cell	PM5VL	MSAAPAAAP	13.551	72.518	11.727	Pharyngeal_muscle
pm5VR	MS papaaap	Pharyngeal muscle cell	PM5VR	MSPAPAAAP	14.819	72.534	11.745	Pharyngeal_muscle
pm6D	MS paaappp	Pharyngeal muscle cell	PM6D	MSPAAAPPP	14.311	75.593	16.269	Pharyngeal_muscle
pm6VL	MS aapappa	Pharyngeal muscle cell	PM6VL	MSAAPAPPA	12.528	75.425	12.265	Pharyngeal_muscle
ppm6VR	MS papappa	Pharyngeal muscle cell	PPM6VR	MSPAPAPPA	15.813	75.411	12.262	Pharyngeal_muscle
pm7D	MS aaaappp	Pharyngeal muscle cell	PM7D	MSAAAAPPP	14.275	78.51	16.75	Pharyngeal_muscle
pm7VL	MS aapaapp	Pharyngeal muscle cell	PM7VL	MSAAPAAPP	12.082	78.377	12.219	Pharyngeal_muscle
pm7VR	MS papaapp	Pharyngeal muscle cell	PM7VR	MSPAPAAPP	16.103	78.498	12.142	Pharyngeal_muscle
pm8	MS aaapapp	Pharyngeal muscle cell	PM8	MSAAAPAPP	14.016	81.461	12.129	Pharyngeal_muscle
mc1DL	AB alpaapapa	Pharyngeal marginal cell	MC1DL	ABALPAAPAPA	12.878	41.605	14.165
mc1DR	AB araaapapa	Pharyngeal marginal cell	MC1DR	ABARAAAPAPA	15.792	41.539	14.017
mc1V	AB alpappppa	Pharyngeal marginal cell	MC1V	ABALPAPPPPA	14.003	41.406	10.454
mc2DL	AB araapaapp	Pharyngeal marginal cell	MC2DL	ABARAAPAAPP	13.204	69.803	14.401
mc2DR	AB araappapp	Pharyngeal marginal cell	MC2DR	ABARAAPPAPP	15.101	69.358	14.406
mc2V	AB arapapppa	Pharyngeal marginal cell	MC2V	ABARAPAPPPA	14.183	69.688	12.241
mc3DL	MS aaapapa	Pharyngeal marginal cell	MC3DL	MSAAAPAPA	11.922	78.595	14.606
mc3DR	MS paapapa	Pharyngeal marginal cell	MC3DR	MSPAAPAPA	16.595	78.766	14.691
mc3V	AB alpappapp	Pharyngeal marginal cell	MC3V	ABALPAPPAPP	14.275	78.453	10.577
mu_anal	AB plpppppap	Anal depressor muscle	MU_ANAL	ABPLPPPPPAP	14.041	199.03	15.41	Intestinal/rectal_muscle
mu_bod	AB prpppppaa	Embryonic body wall muscle	MU_BOD	ABPRPPPPPAA	14.895	154.219	10.714	Body_wall_muscle
mu_bod	C apaaaa	Embryonic body wall muscle	MU_BOD	CAPAAAA	11.786	91.971	9.755	Body_wall_muscle
mu_bod	C apaaap	Embryonic body wall muscle	MU_BOD	CAPAAAP	11.9	111.732	10.068	Body_wall_muscle
mu_bod	C apaapa	Embryonic body wall muscle	MU_BOD	CAPAAPA	12.032	126.859	10.351	Body_wall_muscle
mu_bod	C apaapp	Embryonic body wall muscle	MU_BOD	CAPAAPP	12.191	148.161	10.833	Body_wall_muscle
mu_bod	C apapaa	Embryonic body wall muscle	MU_BOD	CAPAPAA	12.621	126.492	17.181	Body_wall_muscle
mu_bod	C apapap	Embryonic body wall muscle	MU_BOD	CAPAPAP	12.474	145.099	17.09	Body_wall_muscle
mu_bod	C apappa	Embryonic body wall muscle	MU_BOD	CAPAPPA	12.502	165.507	10.962	Body_wall_muscle
mu_bod	C apappp	Embryonic body wall muscle	MU_BOD	CAPAPPP	12.472	178.011	11.32	Body_wall_muscle
mu_bod	C appaaa	Embryonic body wall muscle	MU_BOD	CAPPAAA	12.5	109.92	17.105	Body_wall_muscle
mu_bod	C appaap	Embryonic body wall muscle	MU_BOD	CAPPAAP	12.795	132.975	17.296	Body_wall_muscle
mu_bod	C appapa	Embryonic body wall muscle	MU_BOD	CAPPAPA	12.826	167.492	16.633	Body_wall_muscle
mu_bod	C appapp	Embryonic body wall muscle	MU_BOD	CAPPAPP	14.045	202.505	15.7	Body_wall_muscle
mu_bod	C apppaa	Embryonic body wall muscle	MU_BOD	CAPPPAA	12.795	155.705	16.883	Body_wall_muscle
mu_bod	C apppap	Embryonic body wall muscle	MU_BOD	CAPPPAP	13.131	174.599	16.643	Body_wall_muscle
mu_bod	C appppd	Embryonic body wall muscle	MU_BOD	CAPPPPD	12.96	183.438	16.476	Body_wall_muscle
mu_bod	C appppv	Embryonic body wall muscle	MU_BOD	CAPPPPV	12.844	200.499	12.538	Body_wall_muscle
mu_bod	C ppaaaa	Embryonic body wall muscle	MU_BOD	CPPAAAA	15.793	90.313	9.442	Body_wall_muscle
mu_bod	C ppaaap	Embryonic body wall muscle	MU_BOD	CPPAAAP	15.675	108.092	9.703	Body_wall_muscle
mu_bod	C ppaapa	Embryonic body wall muscle	MU_BOD	CPPAAPA	15.603	123.162	9.994	Body_wall_muscle
mu_bod	C ppaapp	Embryonic body wall muscle	MU_BOD	CPPAAPP	15.224	143.92	10.626	Body_wall_muscle
mu_bod	C ppapaa	Embryonic body wall muscle	MU_BOD	CPPAPAA	16.097	119.935	16.927	Body_wall_muscle
mu_bod	C ppapap	Embryonic body wall muscle	MU_BOD	CPPAPAP	15.643	138.448	16.969	Body_wall_muscle
mu_bod	C ppappa	Embryonic body wall muscle	MU_BOD	CPPAPPA	14.965	164.699	10.804	Body_wall_muscle
mu_bod	C ppappp	Embryonic body wall muscle	MU_BOD	CPPAPPP	14.814	178.248	11.207	Body_wall_muscle
mu_bod	C pppaaa	Embryonic body wall muscle	MU_BOD	CPPPAAA	16.171	105.084	17.046	Body_wall_muscle
mu_bod	C pppaap	Embryonic body wall muscle	MU_BOD	CPPPAAP	15.526	126.74	17.281	Body_wall_muscle
mu_bod	C pppapa	Embryonic body wall muscle	MU_BOD	CPPPAPA	15.078	157.824	16.576	Body_wall_muscle
mu_bod	C pppapp	Embryonic body wall muscle	MU_BOD	CPPPAPP	14.892	192.926	16.22	Body_wall_muscle
mu_bod	C ppppaa	Embryonic body wall muscle	MU_BOD	CPPPPAA	15.352	148.95	16.661	Body_wall_muscle
mu_bod	C ppppap	Embryonic body wall muscle	MU_BOD	CPPPPAP	15.285	169.431	16.453	Body_wall_muscle
mu_bod	C pppppd	Embryonic body wall muscle	MU_BOD	CPPPPPD	15.079	178.651	16.384	Body_wall_muscle
mu_bod	C pppppv	Embryonic body wall muscle	MU_BOD	CPPPPPV	14.356	200.252	12.243	Body_wall_muscle
mu_bod	D aaaa	Embryonic body wall muscle	MU_BOD	DAAAA	11.391	58.844	9.95	Body_wall_muscle
mu_bod	D aaap	Embryonic body wall muscle	MU_BOD	DAAAP	12.282	80.207	17.404	Body_wall_muscle
mu_bod	D aapa	Embryonic body wall muscle	MU_BOD	DAAPA	12.19	39.55	9.309	Body_wall_muscle
mu_bod	D aapp	Embryonic body wall muscle	MU_BOD	DAAPP	12.103	54.074	9.215	Body_wall_muscle
mu_bod	D apaa	Embryonic body wall muscle	MU_BOD	DAPAA	11.87	80.326	9.64	Body_wall_muscle
mu_bod	D apap	Embryonic body wall muscle	MU_BOD	DAPAP	12.37	91.525	17.228	Body_wall_muscle
mu_bod	D appaa	Embryonic body wall muscle	MU_BOD	DAPPAA	12.811	73.276	17.68	Body_wall_muscle
mu_bod	D appap	Embryonic body wall muscle	MU_BOD	DAPPAP	12.92	84.927	17.575	Body_wall_muscle
mu_bod	D apppa	Embryonic body wall muscle	MU_BOD	DAPPPA	12.838	100.91	17.519	Body_wall_muscle
mu_bod	D apppp	Embryonic body wall muscle	MU_BOD	DAPPPP	12.878	117.713	17.291	Body_wall_muscle
mu_bod	D paaa	Embryonic body wall muscle	MU_BOD	DPAAA	16.456	56.865	9.793	Body_wall_muscle
mu_bod	D paap	Embryonic body wall muscle	MU_BOD	DPAAP	16.409	77.034	17.468	Body_wall_muscle
mu_bod	D papa	Embryonic body wall muscle	MU_BOD	DPAPA	15.854	39.391	9.307	Body_wall_muscle
mu_bod	D ppap	Embryonic body wall muscle	MU_BOD	DPPAP	16.469	87.173	17.005	Body_wall_muscle
mu_bod	D ppap	Embryonic body wall muscle	MU_BOD	DPPAP	16.469	87.173	17.005	Body_wall_muscle
mu_bod	D ppaa	Embryonic body wall muscle	MU_BOD	DPPAA	16.009	79.407	9.404	Body_wall_muscle
mu_bod	D pppaa	Embryonic body wall muscle	MU_BOD	DPPPAA	15.715	70.276	17.677	Body_wall_muscle
mu_bod	D pppap	Embryonic body wall muscle	MU_BOD	DPPPAP	15.806	82.666	17.826	Body_wall_muscle
mu_bod	D ppppa	Embryonic body wall muscle	MU_BOD	DPPPPA	15.739	95.672	17.588	Body_wall_muscle
mu_bod	D ppppp	Embryonic body wall muscle	MU_BOD	DPPPPP	15.662	112.124	17.364	Body_wall_muscle
mu_bod	MS aapppaa	Embryonic body wall muscle	MU_BOD	MSAAPPPAA	12.145	71.959	8.992	Body_wall_muscle
mu_bod	MS aapppap	Embryonic body wall muscle	MU_BOD	MSAAPPPAP	12.399	85.646	9.274	Body_wall_muscle
mu_bod	MS aappppa	Embryonic body wall muscle	MU_BOD	MSAAPPPPA	12.457	104.306	9.559	Body_wall_muscle
mu_bod	MS aappppp	Embryonic body wall muscle	MU_BOD	MSAAPPPPP	12.488	117.288	9.771	Body_wall_muscle
mu_bod	MS apaaap	Embryonic body wall muscle	MU_BOD	MSAPAAAP	12.316	34.504	15.539	Body_wall_muscle
mu_bod	MS apapap	Embryonic body wall muscle	MU_BOD	MSAPAPAP	11.967	34.22	9.862	Body_wall_muscle
mu_bod	MS apappa	Embryonic body wall muscle	MU_BOD	MSAPAPPA	11.949	30.236	14.614	Body_wall_muscle
mu_bod	MS apappp	Embryonic body wall muscle	MU_BOD	MSAPAPPP	11.777	46.047	15.868	Body_wall_muscle
mu_bod	MS appapp	Embryonic body wall muscle	MU_BOD	MSAPPAPP	11.712	30.235	10.85	Body_wall_muscle
mu_bod	MS apppaa	Embryonic body wall muscle	MU_BOD	MSAPPPAA	11.442	46.607	9.901	Body_wall_muscle
mu_bod	MS apppap	Embryonic body wall muscle	MU_BOD	MSAPPPAP	12.004	57.176	16.411	Body_wall_muscle
mu_bod	MS appppa	Embryonic body wall muscle	MU_BOD	MSAPPPPA	12.431	39.906	16.164	Body_wall_muscle
mu_bod	MS appppp	Embryonic body wall muscle	MU_BOD	MSAPPPPP	12.463	53.737	16.905	Body_wall_muscle
mu_bod	MS pappaa	Embryonic body wall muscle	MU_BOD	MSPAPPAA	12.449	134.514	10.406	Body_wall_muscle
mu_bod	MS pappap	Embryonic body wall muscle	MU_BOD	MSPAPPAP	15.215	130.382	10.281	Body_wall_muscle
mu_bod	MS papppaa	Embryonic body wall muscle	MU_BOD	MSPAPPPAA	15.666	68.99	8.924	Body_wall_muscle
mu_bod	MS papppap	Embryonic body wall muscle	MU_BOD	MSPAPPPAP	15.555	84.165	9.309	Body_wall_muscle
mu_bod	MS pappppa	Embryonic body wall muscle	MU_BOD	MSPAPPPPA	15.397	97.509	9.493	Body_wall_muscle
mu_bod	MS pappppp	Embryonic body wall muscle	MU_BOD	MSPAPPPPP	15.486	113.577	9.585	Body_wall_muscle
mu_bod	MS ppaaap	Embryonic body wall muscle	MU_BOD	MSPPAAAP	16.276	34.575	15.579	Body_wall_muscle
mu_bod	MS ppapap	Embryonic body wall muscle	MU_BOD	MSPPAPAP	16.129	34.105	9.925	Body_wall_muscle
mu_bod	MS ppappa	Embryonic body wall muscle	MU_BOD	MSPPAPPA	16.577	30.39	14.745	Body_wall_muscle
mu_bod	MS ppappp	Embryonic body wall muscle	MU_BOD	MSPPAPPP	16.795	46.281	15.862	Body_wall_muscle
mu_bod	MS pppapp	Embryonic body wall muscle	MU_BOD	MSPPPAPP	16.626	30.205	10.894	Body_wall_muscle
mu_bod	MS ppppaa	Embryonic body wall muscle	MU_BOD	MSPPPPAA	16.392	46.103	9.763	Body_wall_muscle
mu_bod	MS ppppap	Embryonic body wall muscle	MU_BOD	MSPPPPAP	16.503	56.184	16.45	Body_wall_muscle
mu_bod	MS pppppa	Embryonic body wall muscle	MU_BOD	MSPPPPPA	16.183	39.839	16.218	Body_wall_muscle
mu_bod	MS pppppp	Embryonic body wall muscle	MU_BOD	MSPPPPPP	16.078	52.779	16.87	Body_wall_muscle
mu_int_L	AB plpppppaa	Intestinal muscles, attach to intestine and body wall anterior to anus	MU_INT_L	ABPLPPPPPAA	12.285	185.134	12.243	Intestinal/rectal_muscle
mu_int_R	MS ppaapp	Intestinal muscles, attach to intestine and body wall anterior to anus	MU_INT_R	MSPPAAPP	15.469	184.054	11.815	Intestinal/rectal_muscle
mu_sph	AB prpppppap	Sphincter muscle of intestino-rectal valve	MU_SPH	ABPRPPPPPAP	12.169	188.505	13.271	Intestinal/rectal_muscle
rect_D	AB plpappppp	Rectal epithelial cells, adjacent to intestino-rectal valve, have microvilli	RECT_D	ABPLPAPPPPP	13.974	192.553	15.832	Rectum
rect_VL	AB plppppaap	Rectal epithelial cells, adjacent to intestino-rectal valve, have microvilli	RECT_VL	ABPLPPPPAAP	12.192	190.947	13.602	Rectum
rect_VR	AB prppppaap	Rectal epithelial cells, adjacent to intestino-rectal valve, have microvilli	RECT_VR	ABPRPPPPAAP	15.594	191.007	13.231	Rectum
virL	AB prpappppp	Intestino-rectal valve	VIRL	ABPRPAPPPPP	13.23	189.321	15.082	Rectum
virR	AB prpappppa	Intestino-rectal valve	VIRR	ABPRPAPPPPA	14.82	189.483	14.407	Rectum
vpi1	MS paapapp	Pharyngo-intestinal valve	VPI1	MSPAAPAPP	14.474	82.739	16.231	Pharyngeal_epithelia
vpi2DL	MS aapappp	Pharyngo-intestinal valve	VPI2DL	MSAAPAPPP	12.363	82.655	14.693	Pharyngeal_epithelia
vpi2DR	MS papappp	Pharyngo-intestinal valve	VPI2DR	MSPAPAPPP	15.998	82.829	14.567	Pharyngeal_epithelia
vpi2V	MS aappaa	Pharyngo-intestinal valve	VPI2V	MSAAPPAA	14.064	82.444	11.449	Pharyngeal_epithelia
vpi3D	MS aaappp	Pharyngo-intestinal valve	VPI3D	MSAAAPPP	14.193	83.992	15.693	Pharyngeal_epithelia
vpi3V	MS aappap	Pharyngo-intestinal valve	VPI3V	MSAAPPAP	14.108	83.473	11.951	Pharyngeal_epithelia
AMshL	AB plaapaapp	Amphid sheath	AMSHL	ABPLAAPAAP	11.034	79.289	15.398	Am/PH_sheath_cells
AMshR	AB praapaapp	Amphid sheath	AMSHR	ABPRAAPAAP	17.394	78.521	15.403	Am/PH_sheath_cells
mu_bod	D apap	Embryonic body wall muscle	MU_BOD	DPAPP	15.601	53.423	9.091	Body_wall_muscle
M	MS apaapp	Postembryonic mesoblast	M	MSAPAAP	15.53	159.357	14.045
